# Nanopore-based genome assembly and the evolutionary genomics of basmati rice

**DOI:** 10.1101/396515

**Authors:** Jae Young Choi, Zoe N. Lye, Simon C. Groen, Xiaoguang Dai, Priyesh Rughani, Sophie Zaaijer, Eoghan D. Harrington, Sissel Juul, Michael D. Purugganan

**Affiliations:** Center for Genomics and Systems Biology, Department of Biology, New York University, New York, New York, USA; Oxford Nanopore Technologies, New York, New York, USA; New York Genome Center, New York, New York, USA; Center for Genomics and Systems Biology, NYU Abu Dhabi Research Institute, New York University Abu Dhabi, Abu Dhabi, United Arab Emirates

**Author notes:** Corresponding authors, (JYC), (MDP).

**Keywords:** *Oryza sativa*, Asian rice, aromatic rice group, domestication, crop evolution, nanopore sequencing, aus, basmati, indica, japonica, admixture, awnless, *de novo* genome assembly

## Abstract

**BACKGROUND:** The *circum-*basmati group of cultivated Asian rice (*Oryza sativa*) contains many iconic varieties and is widespread in the Indian subcontinent. Despite its economic and cultural importance, a high-quality reference genome is currently lacking, and the group’s evolutionary history is not fully resolved. To address these gaps, we used long-read nanopore sequencing and assembled the genomes of two *circum*-basmati rice varieties, Basmati 334 and Dom Sufid.

**RESULTS:** We generated two high-quality, chromosome-level reference genomes that represented the 12 chromosomes of *Oryza*. The assemblies showed a contig N50 of 6.32Mb and 10.53Mb for Basmati 334 and Dom Sufid, respectively. Using our highly contiguous assemblies we characterized structural variations segregating across *circum-*basmati genomes. We discovered repeat expansions not observed in japonica—the rice group most closely related to *circum-* basmati—as well as presence/absence variants of over 20Mb, one of which was a *circum-* basmati-specific deletion of a gene regulating awn length. We further detected strong evidence of admixture between the *circum-*basmati and *circum-*aus groups. This gene flow had its greatest effect on chromosome 10, causing both structural variation and single nucleotide polymorphism to deviate from genome-wide history. Lastly, population genomic analysis of 78 *circum-*basmati varieties showed three major geographically structured genetic groups: (1) Bhutan/Nepal group, (2) India/Bangladesh/Myanmar group, and (3) Iran/Pakistan group.

**CONCLUSION:** Availability of high-quality reference genomes from nanopore sequencing allowed functional and evolutionary genomic analyses, providing genome-wide evidence for gene flow between *circum*-aus and *circum*-basmati, the nature of *circum*-basmati structural variation, and the presence/absence of genes in this important and iconic rice variety group.
