## Supplementary material for "Nanopore-based genome assembly and the evolutionary genomics of basmati rice": Supplemental Table 1.xlsx

### Sheet: Sheet1
INV start	INV end	Read Support	Size
Basmati 334
12738187	16108612	39	3370425
13055890	13056854	33	964
13082397	17659074	23	4576677
13884003	13894412	13	10409
15551596	15556458	25	4862
18188738	18229387	13	40649
Dom Sufid
13055890	13056854	21	964
13082397	17659074	19	4576677
13884003	13894412	18	10409
15551596	15556458	17	4862
18188738	18229387	10	40649
