## Supplementary material for "Nanopore-based genome assembly and the evolutionary genomics of basmati rice": Supplemental Table 2.xlsx

### Sheet: Sheet1
Sample Name	Source
Basmati334	This study
CX104	Wang et al. 2018 Nature
CX110	Wang et al. 2018 Nature
CX143	Wang et al. 2018 Nature
CX149	Wang et al. 2018 Nature
CX59	Wang et al. 2018 Nature
CX65	Wang et al. 2018 Nature
CX66	Wang et al. 2018 Nature
CX67	Wang et al. 2018 Nature
DomSufid	This study
IRGC27869	This study
IRGC32390	This study
IRGC33888	This study
IRGC39261	This study
IRGC6298	This study
IRGC9062	This study
IRIS_313-10032	Wang et al. 2018 Nature
IRIS_313-10521	Wang et al. 2018 Nature
IRIS_313-10670	Wang et al. 2018 Nature
IRIS_313-10732	Wang et al. 2018 Nature
IRIS_313-10851	Wang et al. 2018 Nature
IRIS_313-10868	Wang et al. 2018 Nature
IRIS_313-10926	Wang et al. 2018 Nature
IRIS_313-10933	Wang et al. 2018 Nature
IRIS_313-11021	Wang et al. 2018 Nature
IRIS_313-11022	Wang et al. 2018 Nature
IRIS_313-11023	Wang et al. 2018 Nature
IRIS_313-11026	Wang et al. 2018 Nature
IRIS_313-11030	Wang et al. 2018 Nature
IRIS_313-11062	Wang et al. 2018 Nature
IRIS_313-11068	Wang et al. 2018 Nature
IRIS_313-11069	Wang et al. 2018 Nature
IRIS_313-11218	Wang et al. 2018 Nature
IRIS_313-11258	Wang et al. 2018 Nature
IRIS_313-11259	Wang et al. 2018 Nature
IRIS_313-11268	Wang et al. 2018 Nature
IRIS_313-11270	Wang et al. 2018 Nature
IRIS_313-11289	Wang et al. 2018 Nature
IRIS_313-11293	Wang et al. 2018 Nature
IRIS_313-11350	Wang et al. 2018 Nature
IRIS_313-11352	Wang et al. 2018 Nature
IRIS_313-11356	Wang et al. 2018 Nature
IRIS_313-11362	Wang et al. 2018 Nature
IRIS_313-11373	Wang et al. 2018 Nature
IRIS_313-11401	Wang et al. 2018 Nature
IRIS_313-11451	Wang et al. 2018 Nature
IRIS_313-11564	Wang et al. 2018 Nature
IRIS_313-11567	Wang et al. 2018 Nature
IRIS_313-11625	Wang et al. 2018 Nature
IRIS_313-11626	Wang et al. 2018 Nature
IRIS_313-11627	Wang et al. 2018 Nature
IRIS_313-11630	Wang et al. 2018 Nature
IRIS_313-11632	Wang et al. 2018 Nature
IRIS_313-11698	Wang et al. 2018 Nature
IRIS_313-11743	Wang et al. 2018 Nature
IRIS_313-11765	Wang et al. 2018 Nature
IRIS_313-11825	Wang et al. 2018 Nature
IRIS_313-11826	Wang et al. 2018 Nature
IRIS_313-12074	Wang et al. 2018 Nature
IRIS_313-12094	Wang et al. 2018 Nature
IRIS_313-15909	Wang et al. 2018 Nature
IRIS_313-8268	Wang et al. 2018 Nature
IRIS_313-8326	Wang et al. 2018 Nature
IRIS_313-8385	Wang et al. 2018 Nature
IRIS_313-8498	Wang et al. 2018 Nature
IRIS_313-8656	Wang et al. 2018 Nature
IRIS_313-8712	Wang et al. 2018 Nature
IRIS_313-8747	Wang et al. 2018 Nature
IRIS_313-8765	Wang et al. 2018 Nature
IRIS_313-8813	Wang et al. 2018 Nature
IRIS_313-8814	Wang et al. 2018 Nature
IRIS_313-9083	Wang et al. 2018 Nature
IRIS_313-9170	Wang et al. 2018 Nature
IRIS_313-9172	Wang et al. 2018 Nature
IRIS_313-9601	Wang et al. 2018 Nature
IRIS_313-9629	Wang et al. 2018 Nature
IRIS_313-9682	Wang et al. 2018 Nature
IRIS_313-9978	Wang et al. 2018 Nature
