## Supplementary material for "Nanopore-based genome assembly and the evolutionary genomics of basmati rice": Supplemental Table 4.xlsx

### Sheet: Sheet1
Basmati334	Dom Sufid
basmati00852-RA	sadri00049-RA
basmati01102-RA	sadri00136-RA
basmati01123-RA	sadri00137-RA
basmati01195-RA	sadri00174-RA
basmati01196-RA	sadri00625-RA
basmati01867-RA	sadri01730-RA
basmati01868-RA	sadri02721-RA
basmati02503-RA	sadri02722-RA
basmati02716-RA	sadri02731-RA
basmati03638-RA	sadri03274-RA
basmati04127-RA	sadri03990-RA
basmati05061-RA	sadri04564-RA
basmati05062-RA	sadri04565-RA
basmati05073-RA	sadri04648-RA
basmati05098-RA	sadri04666-RA
basmati05147-RA	sadri04669-RA
basmati05260-RA	sadri05584-RA
basmati05321-RA	sadri05586-RA
basmati05322-RA	sadri05587-RA
basmati05323-RA	sadri05588-RA
basmati05349-RA	sadri05597-RA
basmati05350-RA	sadri05858-RA
basmati05711-RA	sadri05859-RA
basmati05947-RA	sadri05860-RA
basmati07373-RA	sadri05863-RA
basmati07431-RA	sadri05864-RA
basmati07432-RA	sadri05871-RA
basmati07433-RA	sadri06396-RA
basmati07632-RA	sadri06521-RA
basmati07635-RA	sadri06524-RA
basmati07973-RA	sadri06525-RA
basmati07974-RA	sadri06849-RA
basmati07975-RA	sadri07064-RA
basmati07976-RA	sadri07553-RA
basmati08342-RA	sadri07554-RA
basmati08617-RA	sadri07581-RA
basmati08618-RA	sadri07744-RA
basmati08645-RA	sadri08069-RA
basmati08674-RA	sadri08668-RA
basmati08675-RA	sadri08961-RA
basmati08699-RA	sadri08962-RA
basmati08713-RA	sadri08980-RA
basmati08714-RA	sadri09384-RA
basmati08745-RA	sadri09385-RA
basmati08802-RA	sadri09471-RA
basmati08966-RA	sadri09474-RA
basmati09023-RA	sadri09512-RA
basmati09227-RA	sadri09513-RA
basmati09230-RA	sadri09514-RA
basmati09233-RA	sadri09515-RA
basmati09238-RA	sadri09516-RA
basmati09242-RA	sadri09529-RA
basmati09244-RA	sadri09536-RA
basmati09390-RA	sadri09683-RA
basmati09443-RA	sadri09684-RA
basmati09444-RA	sadri09710-RA
basmati09453-RA	sadri09740-RA
basmati09454-RA	sadri09741-RA
basmati09455-RA	sadri09812-RA
basmati09456-RA	sadri09910-RA
basmati09457-RA	sadri10027-RA
basmati09458-RA	sadri10256-RA
basmati09542-RA	sadri10258-RA
basmati11140-RA	sadri10259-RA
basmati11703-RA	sadri10262-RA
basmati11786-RA	sadri10264-RA
basmati11787-RA	sadri10266-RA
basmati12045-RA	sadri10386-RA
basmati12161-RA	sadri10431-RA
basmati13531-RA	sadri10432-RA
basmati13811-RA	sadri10437-RA
basmati13838-RA	sadri10438-RA
basmati13839-RA	sadri10439-RA
basmati13840-RA	sadri10508-RA
basmati13849-RA	sadri11343-RA
basmati13850-RA	sadri11351-RA
basmati13851-RA	sadri11354-RA
basmati13920-RA	sadri11696-RA
basmati13944-RA	sadri11697-RA
basmati13988-RA	sadri12040-RA
basmati14008-RA	sadri12140-RA
basmati14009-RA	sadri12197-RA
basmati14011-RA	sadri12198-RA
basmati14018-RA	sadri12227-RA
basmati14059-RA	sadri12275-RA
basmati14076-RA	sadri12284-RA
basmati14513-RA	sadri12302-RA
basmati14912-RA	sadri12316-RA
basmati15226-RA	sadri12317-RA
basmati15419-RA	sadri12318-RA
basmati15420-RA	sadri12319-RA
basmati15421-RA	sadri12320-RA
basmati15424-RA	sadri12346-RA
basmati15493-RA	sadri12376-RA
basmati15521-RA	sadri13281-RA
basmati15527-RA	sadri14200-RA
basmati15528-RA	sadri14525-RA
basmati15543-RA	sadri14675-RA
basmati15544-RA	sadri14730-RA
basmati15613-RA	sadri15162-RA
basmati15614-RA	sadri15163-RA
basmati15802-RA	sadri15164-RA
basmati15803-RA	sadri15550-RA
basmati15947-RA	sadri15978-RA
basmati15948-RA	sadri15979-RA
basmati15960-RA	sadri15980-RA
basmati17351-RA	sadri16148-RA
basmati17713-RA	sadri16190-RA
basmati18314-RA	sadri16252-RA
basmati18464-RA	sadri16254-RA
basmati18465-RA	sadri16267-RA
basmati18466-RA	sadri16269-RA
basmati18467-RA	sadri16270-RA
basmati18468-RA	sadri16271-RA
basmati18469-RA	sadri16272-RA
basmati18471-RA	sadri16273-RA
basmati18472-RA	sadri16274-RA
basmati18579-RA	sadri16328-RA
basmati19323-RA	sadri16329-RA
basmati19485-RA	sadri16333-RA
basmati20419-RA	sadri16334-RA
basmati20455-RA	sadri16390-RA
basmati20456-RA	sadri16391-RA
basmati20553-RA	sadri16448-RA
basmati20653-RA	sadri16510-RA
basmati20691-RA	sadri16511-RA
basmati20712-RA	sadri16513-RA
basmati20734-RA	sadri16514-RA
basmati20777-RA	sadri16516-RA
basmati20778-RA	sadri16517-RA
basmati20846-RA	sadri16518-RA
basmati20860-RA	sadri16825-RA
basmati20914-RA	sadri16826-RA
basmati20921-RA	sadri16869-RA
basmati20922-RA	sadri17111-RA
basmati20943-RA	sadri17786-RA
basmati21874-RA	sadri18014-RA
basmati21875-RA	sadri18015-RA
basmati21876-RA	sadri18145-RA
basmati21877-RA	sadri18287-RA
basmati22044-RA	sadri18404-RA
basmati22049-RA	sadri18481-RA
basmati22051-RA	sadri18499-RA
basmati22052-RA	sadri18501-RA
basmati22054-RA	sadri18502-RA
basmati22110-RA	sadri18503-RA
basmati22113-RA	sadri18504-RA
basmati22156-RA	sadri18505-RA
basmati22165-RA	sadri18506-RA
basmati22166-RA	sadri18509-RA
basmati22548-RA	sadri18510-RA
basmati22557-RA	sadri18511-RA
basmati22558-RA	sadri18514-RA
basmati22559-RA	sadri18517-RA
basmati22560-RA	sadri18518-RA
basmati22563-RA	sadri18825-RA
basmati22569-RA	sadri18826-RA
basmati22572-RA	sadri18827-RA
basmati22581-RA	sadri18828-RA
basmati22827-RA	sadri18829-RA
basmati22828-RA	sadri18842-RA
basmati22829-RA	sadri18851-RA
basmati23071-RA	sadri18853-RA
basmati23221-RA	sadri18854-RA
basmati23592-RA	sadri18855-RA
basmati25712-RA	sadri18857-RA
basmati25719-RA	sadri18859-RA
basmati25720-RA	sadri18865-RA
basmati25721-RA	sadri18870-RA
basmati25722-RA	sadri18885-RA
basmati25723-RA	sadri18886-RA
basmati25724-RA	sadri18887-RA
basmati25726-RA	sadri18890-RA
basmati25730-RA	sadri18891-RA
basmati25733-RA	sadri18892-RA
basmati25734-RA	sadri18893-RA
basmati25735-RA	sadri19210-RA
basmati25737-RA	sadri19211-RA
basmati25738-RA	sadri19261-RA
basmati25739-RA	sadri19294-RA
basmati25817-RA	sadri19399-RA
basmati25819-RA	sadri19416-RA
basmati25820-RA	sadri19417-RA
basmati25824-RA	sadri19421-RA
basmati25825-RA	sadri19814-RA
basmati25828-RA	sadri19815-RA
basmati25829-RA	sadri20411-RA
basmati25830-RA	sadri21395-RA
basmati25834-RA	sadri21411-RA
basmati25885-RA	sadri21434-RA
basmati25888-RA	sadri21650-RA
basmati26051-RA	sadri21659-RA
basmati26126-RA	sadri21660-RA
basmati26478-RA	sadri21661-RA
basmati26479-RA	sadri21663-RA
basmati26480-RA	sadri21664-RA
basmati26882-RA	sadri21665-RA
basmati26883-RA	sadri21677-RA
basmati26885-RA	sadri22395-RA
basmati27077-RA	sadri22466-RA
basmati27096-RA	sadri22488-RA
basmati27097-RA	sadri22560-RA
basmati27098-RA	sadri22700-RA
basmati27116-RA	sadri22707-RA
basmati27126-RA	sadri22754-RA
basmati27430-RA	sadri22756-RA
basmati27432-RA	sadri22757-RA
basmati27543-RA	sadri22758-RA
basmati27546-RA	sadri23335-RA
basmati28027-RA	sadri23703-RA
basmati28503-RA	sadri23704-RA
basmati28517-RA	sadri23832-RA
basmati28518-RA	sadri23868-RA
basmati28546-RA	sadri24029-RA
basmati28547-RA	sadri24404-RA
basmati28549-RA	sadri24735-RA
basmati28555-RA	sadri25389-RA
basmati29067-RA	sadri25964-RA
basmati29068-RA	sadri25968-RA
basmati29069-RA	sadri25969-RA
basmati29070-RA	sadri25970-RA
basmati29071-RA	sadri25971-RA
basmati29072-RA	sadri25972-RA
basmati29073-RA	sadri25973-RA
basmati29074-RA	sadri25975-RA
basmati29075-RA	sadri25976-RA
basmati29077-RA	sadri25977-RA
basmati29079-RA	sadri25997-RA
basmati29099-RA	sadri25998-RA
basmati29101-RA	sadri25999-RA
basmati29102-RA	sadri26022-RA
basmati29106-RA	sadri26028-RA
basmati29107-RA	sadri26030-RA
basmati29108-RA	sadri26034-RA
basmati29110-RA	sadri26120-RA
basmati29150-RA	sadri26145-RA
basmati29155-RA	sadri26200-RA
basmati29188-RA	sadri26204-RA
basmati29233-RA	sadri26209-RA
basmati29242-RA	sadri26217-RA
basmati29243-RA	sadri26242-RA
basmati29246-RA	sadri26243-RA
basmati29262-RA	sadri26245-RA
basmati29263-RA	sadri26268-RA
basmati29264-RA	sadri26269-RA
basmati29265-RA	sadri26270-RA
basmati29266-RA	sadri26271-RA
basmati29276-RA	sadri26279-RA
basmati29290-RA	sadri26282-RA
basmati29310-RA	sadri26497-RA
basmati29312-RA	sadri26498-RA
basmati30564-RA	sadri26530-RA
basmati31126-RA	sadri27271-RA
basmati31199-RA	sadri27272-RA
basmati31200-RA	sadri27342-RA
basmati31208-RA	sadri27343-RA
basmati31209-RA	sadri27713-RA
basmati31211-RA	sadri28095-RA
basmati31227-RA	sadri28431-RA
basmati31233-RA	sadri29521-RA
basmati31234-RA	sadri29531-RA
basmati31294-RA	sadri29571-RA
basmati31296-RA	sadri29574-RA
basmati31297-RA	sadri29575-RA
basmati31298-RA	sadri29576-RA
basmati31326-RA	sadri29625-RA
basmati31327-RA	sadri29626-RA
basmati31369-RA	sadri29627-RA
basmati31456-RA	sadri29628-RA
basmati31588-RA	sadri29630-RA
basmati31650-RA	sadri29770-RA
basmati31651-RA	sadri29783-RA
basmati31673-RA	sadri29784-RA
basmati31690-RA	sadri30118-RA
basmati31725-RA	sadri30309-RA
basmati31752-RA	sadri30507-RA
basmati31753-RA	sadri30508-RA
basmati31759-RA	sadri30509-RA
basmati31766-RA	sadri30511-RA
basmati31812-RA	sadri30512-RA
basmati31813-RA	sadri30553-RA
basmati31814-RA	sadri30569-RA
basmati31815-RA	sadri30586-RA
basmati31847-RA	sadri30587-RA
basmati31862-RA	sadri30596-RA
basmati32165-RA	sadri30597-RA
basmati32434-RA	sadri30602-RA
basmati32570-RA	sadri30603-RA
basmati32581-RA	sadri30604-RA
basmati32606-RA	sadri30670-RA
basmati32609-RA	sadri30728-RA
basmati32611-RA	sadri30729-RA
basmati32615-RA	sadri30730-RA
basmati32636-RA	sadri30731-RA
basmati32649-RA	sadri30732-RA
basmati32843-RA	sadri30759-RA
basmati32875-RA	sadri30760-RA
basmati32896-RA	sadri30761-RA
basmati32906-RA	sadri31501-RA
basmati32907-RA	sadri31502-RA
basmati32908-RA	sadri31503-RA
basmati33133-RA	sadri31504-RA
basmati33134-RA	sadri31506-RA
basmati33147-RA	sadri31507-RA
basmati33190-RA	sadri31508-RA
basmati33191-RA	sadri31509-RA
basmati33197-RA	sadri31510-RA
basmati33206-RA	sadri31511-RA
basmati33210-RA	sadri31512-RA
basmati33211-RA	sadri31513-RA
basmati33213-RA	sadri32108-RA
basmati33215-RA	sadri32109-RA
basmati33251-RA	sadri32110-RA
basmati33252-RA	sadri32111-RA
basmati33258-RA	sadri32125-RA
basmati33272-RA	sadri32131-RA
basmati33273-RA	sadri32144-RA
basmati33274-RA	sadri32148-RA
basmati33275-RA	sadri32154-RA
basmati33276-RA	sadri32179-RA
basmati33277-RA	sadri32213-RA
basmati33278-RA	sadri32387-RA
basmati33280-RA	sadri32452-RA
basmati33283-RA	sadri32460-RA
basmati33285-RA	sadri32517-RA
basmati33286-RA	sadri32536-RA
basmati33287-RA	sadri32537-RA
basmati33290-RA	sadri33174-RA
basmati33293-RA	sadri33401-RA
basmati34863-RA	sadri33420-RA
basmati34864-RA	sadri33421-RA
basmati34869-RA	sadri33422-RA
basmati34884-RA	sadri33440-RA
basmati34886-RA	sadri33441-RA
basmati34887-RA	sadri33694-RA
basmati34888-RA	sadri33757-RA
basmati34889-RA	sadri33763-RA
basmati34963-RA	sadri33776-RA
basmati34964-RA	sadri33777-RA
basmati35065-RA	sadri33778-RA
basmati35118-RA	sadri33779-RA
basmati35166-RA	sadri33780-RA
basmati35167-RA	sadri33848-RA
basmati35169-RA	sadri34062-RA
basmati35749-RA	sadri34063-RA
basmati35766-RA	sadri34142-RA
basmati35768-RA	sadri34143-RA
basmati35769-RA	sadri34151-RA
basmati35770-RA	sadri34152-RA
basmati35771-RA	sadri34162-RA
basmati35794-RA	sadri34172-RA
basmati36051-RA	sadri34173-RA
basmati36112-RA	sadri34228-RA
basmati36145-RA	sadri34231-RA
basmati36183-RA	sadri34291-RA
basmati36184-RA	sadri34292-RA
basmati36186-RA	sadri34293-RA
basmati36215-RA	sadri34294-RA
basmati36247-RA	sadri34316-RA
basmati36248-RA	sadri34323-RA
basmati36249-RA	sadri34334-RA
basmati36250-RA	sadri34826-RA
basmati36251-RA	sadri34827-RA
basmati36258-RA	sadri34828-RA
basmati36259-RA	sadri34945-RA
basmati36260-RA	sadri35208-RA
basmati36262-RA	sadri35214-RA
basmati36263-RA	sadri36013-RA
basmati36543-RA	sadri36096-RA
basmati36544-RA	sadri36128-RA
basmati36655-RA	sadri36171-RA
basmati37412-RA	sadri36172-RA
basmati38183-RA	sadri36197-RA
basmati38184-RA	sadri36226-RA
basmati38192-RA	sadri36587-RA
basmati38193-RA	sadri36588-RA
basmati38215-RA	sadri36589-RA
basmati38216-RA	sadri36698-RA
basmati38220-RA	sadri36715-RA
basmati38238-RA	sadri36749-RA
basmati38294-RA	sadri36960-RA
basmati38384-RA	sadri37061-RA
basmati38385-RA	sadri37555-RA
basmati38386-RA	sadri37597-RA
basmati38387-RA	sadri37603-RA
basmati38389-RA	sadri37619-RA
basmati38406-RA	sadri37653-RA
basmati38412-RA	sadri37654-RA
basmati38584-RA	sadri37747-RA
basmati38693-RA	sadri37756-RA
basmati38695-RA	sadri37771-RA
basmati38730-RA	sadri37797-RA
basmati38736-RA	sadri37799-RA
basmati38765-RA	sadri37800-RA
basmati38772-RA	sadri37801-RA
basmati38782-RA	sadri37802-RA
basmati38794-RA	sadri37803-RA
basmati38945-RA	sadri38124-RA
basmati39218-RA	sadri38125-RA
basmati39527-RA	sadri38135-RA
basmati39808-RA	sadri38182-RA
basmati39809-RA	sadri38316-RA
basmati39821-RA	sadri38395-RA
basmati39822-RA	sadri38453-RA
basmati39823-RA	sadri38619-RA
basmati39824-RA	sadri38622-RA
basmati39825-RA	sadri38623-RA
basmati39826-RA	sadri38911-RA
basmati39827-RA	sadri38912-RA
basmati39846-RA	sadri38916-RA
basmati39854-RA	sadri38936-RA
basmati39855-RA	sadri39004-RA
basmati39856-RA	sadri39005-RA
basmati39900-RA	sadri39006-RA
basmati39936-RA	sadri39025-RA
basmati40116-RA	sadri39040-RA
basmati40157-RA	sadri39046-RA
basmati40273-RA	sadri39047-RA
basmati40343-RA	sadri39051-RA
basmati40344-RA	sadri39052-RA
basmati40345-RA	sadri39101-RA
basmati40346-RA	sadri39109-RA
basmati40347-RA	sadri39110-RA
basmati40349-RA	sadri39111-RA
basmati40397-RA	sadri39114-RA
basmati40459-RA	sadri39115-RA
basmati40460-RA	sadri39116-RA
basmati40469-RA	sadri39142-RA
basmati40472-RA	sadri39144-RA
basmati40474-RA	sadri39145-RA
basmati40479-RA	sadri39154-RA
basmati40747-RA
basmati40798-RA
basmati40801-RA
basmati40802-RA
basmati40803-RA
basmati40804-RA
basmati40805-RA
basmati40957-RA
basmati40970-RA
basmati41073-RA
basmati41380-RA
basmati41381-RA
basmati41382-RA
basmati41469-RA
basmati41470-RA
basmati41479-RA
basmati41482-RA
basmati41493-RA
basmati41599-RA
basmati41721-RA
basmati41795-RA
basmati41797-RA
basmati41799-RA
basmati41800-RA
basmati41825-RA
basmati41826-RA
basmati41827-RA
basmati41828-RA
basmati41883-RA
basmati41884-RA
basmati41885-RA
basmati41886-RA
basmati41887-RA
basmati41888-RA
basmati41904-RA
basmati41906-RA
basmati41907-RA
basmati41908-RA
basmati41909-RA
basmati41910-RA
basmati41911-RA
basmati41912-RA
basmati41926-RA
basmati41927-RA
basmati41928-RA
basmati41930-RA
basmati41931-RA
basmati41934-RA
basmati41935-RA
basmati41937-RA
basmati41938-RA
basmati41939-RA
basmati41945-RA
basmati41973-RA
basmati41974-RA
basmati41991-RA
basmati41992-RA
basmati41997-RA
basmati42000-RA
basmati42008-RA
basmati42010-RA
basmati42014-RA
basmati42038-RA
basmati42039-RA
basmati42040-RA
basmati42041-RA
basmati42042-RA
basmati42043-RA
basmati42044-RA
basmati42058-RA
basmati42059-RA
basmati42061-RA
basmati42062-RA
basmati42064-RA
basmati42069-RA
basmati42077-RA
basmati42089-RA
basmati42090-RA
basmati42094-RA
basmati42095-RA
basmati42101-RA
basmati42106-RA
basmati42107-RA
basmati42108-RA
basmati42109-RA
basmati42114-RA
