## Supplementary material for "Nanopore-based genome assembly and the evolutionary genomics of basmati rice": Supplemental Table 6.xlsx

### Sheet: Sheet1
PAV size (bp)	cB variety	Total size (bp)	TE related	Simple Repeat
Deletion < 100	Basmati 334	48746	20,028 (41.1%)	8536 (17.5%)
	Dom Sufid	40823	16,490 (40.4%)	7001 (17.1%)
Insertion < 100	Basmati 334	71074	22,757 (32.0%)	29,677 (41.8%)
	Dom Sufid	83630	21,119 (25.3%)	27,662 (33.1%)
100 < Deletion < 200	Basmati 334	45265	25,274 (55.8%)	3290 (7.3%)
	Dom Sufid	39338	21,764 (55.3%))	3030 (7.7%)
100 < Insertion < 200	Basmati 334	94904	33,925 (35.7%)	42,759 (45.1%)
	Dom Sufid	83630	31,898 (38.1%)	35,465 (42.4%)
200 < Deletion < 500	Basmati 334	191252	161,760 (84.6%)	5371 (2.8%)
	Dom Sufid	180657	151,564 (83.9%)	3889 (2.2%)
200 < Insertion < 500	Basmati 334	206337	168,061 (81.4%)	19,644 (9.5%)
	Dom Sufid	184964	138,746 (75.0%)	17,432 (9.4%)
500 < Deletion < 1000	Basmati 334	261385	187,433 (71.7%)	9833 (3.8%)
	Dom Sufid	232637	168,976 (72.6%)	7769 (3.3%)
500 < Insertion < 1000	Basmati 334	199290	146,518 (73.5%)	13,180 (6.6%)
	Dom Sufid	191906	137,385 (71.6%)	13,835 (7.2%)
1000 < Deletion < 2000	Basmati 334	475153	346,131 (72.8%)	11,210 (2.4%)
	Dom Sufid	451624	322,463 (71.4%)	12,654 (2.8%)
1000 < Insertion < 2000	Basmati 334	360050	276,319 (76.7%)	12,744 (3.5%)
	Dom Sufid	319964	263,264 (82.3%)	11,018 (3.4%)
2000 < Deletion < 5000	Basmati 334	2023048	1,679,127 (83.0%)	17,725 (0.9%)
	Dom Sufid	1802546	1,509,710 (83.8%)	16,399 (0.9%)
2000 < Insertion < 5000	Basmati 334	1524345	1,361,475 (89.3%)	9724 (0.6%)
	Dom Sufid	1209935	1,091,661 (90.2%)	6115 (0.5%)
5000 < Deletion < 10000	Basmati 334	3219679	2,772,486 (86.1%)	22,003 (0.6%)
	Dom Sufid	2882995	2,539,024 (88.0%)	17,455 (0.6%)
5000 < Insertion < 10000	Basmati 334	1410077	1,351,769 (95.9%)	3038 (0.2%)
	Dom Sufid	1329161	1,256,107 (94.5%)	4449 (0.3%)
10000 < Deletion < 20000	Basmati 334	6086972	5,528,821 (90.8%)	35,674 (0.6%)
	Dom Sufid	5685110	5,167,647 (90.9%)	29,942 (0.5%)
10000 < Insertion < 20000	Basmati 334	1915974	1,880,672 (98.2%)	7796 (0.4%)
	Dom Sufid	1775263	1,755,764 (98.9%)	7034 (0.4%)
