## Supplementary material for "Nanopore-based genome assembly and the evolutionary genomics of basmati rice": Supplemental Table 7.xlsx

### Sheet: Sheet1
GOMFID	Term	Pvalue
Basmati 334
GO:0005451	monovalent cation:proton antiporter activity	2.27459e-05
GO:0016638	oxidoreductase activity, acting on the CH-NH2 group of donors	8.79275e-05
GO:0016641	oxidoreductase activity, acting on the CH-NH2 group of donors, oxygen as acceptor	0.000107802
GO:0015299	solute:proton antiporter activity	0.000117157
GO:0015491	cation:cation antiporter activity	0.000153602
GO:0015298	solute:cation antiporter activity	0.00019847
Dom Sufid
GO:0005451	monovalent cation:proton antiporter activity	1.88966e-05
GO:0015299	solute:proton antiporter activity	0.000108702
GO:0015491	cation:cation antiporter activity	0.000144657
GO:0015298	solute:cation antiporter activity	0.000189421
GO:0016638	oxidoreductase activity, acting on the CH-NH2 group of donors	0.000826344
GO:0015078	proton transmembrane transporter activity	0.00104506
GO:0016641	oxidoreductase activity, acting on the CH-NH2 group of donors, oxygen as acceptor	0.00121973
