## Supplementary material for "Nanopore-based genome assembly and the evolutionary genomics of basmati rice": Supplemental Table 8.xlsx

### Sheet: Sheet1
GOMFID	Ontology	Term	pvalue
GO:0006915	Biological process	apoptotic process	6.9e-33
GO:0012501	Biological process	programmed cell death	3.7e-20
GO:0008219	Biological process	cell death	5.9e-18
GO:0015833	Biological process	peptide transport	1.1e-17
GO:0006857	Biological process	oligopeptide transport	1.1e-17
GO:0042886	Biological process	amide transport	3.8e-17
GO:0043086	Biological process	negative regulation of catalytic activity	2.6e-14
GO:0044092	Biological process	negative regulation of molecular function	1.4e-13
GO:0006468	Biological process	protein phosphorylation	9.9e-11
GO:0071705	Biological process	nitrogen compound transport	6.8e-10
GO:0045493	Biological process	xylan catabolic process	1.9e-09
GO:0050790	Biological process	regulation of catalytic activity	2.2e-09
GO:0016310	Biological process	phosphorylation	2.1e-09
GO:0065009	Biological process	regulation of molecular function	8.1e-09
GO:0045491	Biological process	xylan metabolic process	3.5e-07
GO:0005975	Biological process	carbohydrate metabolic process	6.1e-07
GO:0000272	Biological process	polysaccharide catabolic process	2.2e-06
GO:0036211	Biological process	protein modification process	5.7e-06
GO:0010410	Biological process	hemicellulose metabolic process	5.4e-06
GO:0006464	Biological process	cellular protein modification process	5.7e-06
GO:0006796	Biological process	phosphate-containing compound metabolic process	1.2e-05
GO:0006793	Biological process	phosphorus metabolic process	1.6e-05
GO:0005976	Biological process	polysaccharide metabolic process	1.7e-05
GO:0048544	Biological process	recognition of pollen	2.2e-05
GO:0043412	Biological process	macromolecule modification	2.4e-05
GO:0008037	Biological process	cell recognition	2.6e-05
GO:0009875	Biological process	pollen-pistil interaction	3.3e-05
GO:0010383	Biological process	cell wall polysaccharide metabolic process	6.5e-05
GO:0030243	Biological process	cellulose metabolic process	0.00016
GO:0071702	Biological process	organic substance transport	0.00017
GO:0051273	Biological process	beta-glucan metabolic process	0.00053
GO:0016052	Biological process	carbohydrate catabolic process	0.0012
GO:0009055	Molecular function	electron carrier activity	3.5e-46
GO:0004497	Molecular function	monooxygenase activity	1.2e-36
GO:0004872	Molecular function	receptor activity	9.9e-31
GO:0060089	Molecular function	molecular transducer activity	1e-22
GO:0016758	Molecular function	transferase activity, transferring hexosyl groups	1.1e-20
GO:0020037	Molecular function	heme binding	3.6e-20
GO:0046906	Molecular function	tetrapyrrole binding	8.8e-20
GO:0035639	Molecular function	purine ribonucleoside triphosphate binding	7.7e-19
GO:0005524	Molecular function	ATP binding	2.7e-18
GO:0016757	Molecular function	transferase activity, transferring glycosyl groups	6.9e-17
GO:0004252	Molecular function	serine-type endopeptidase activity	1.3e-14
GO:0030145	Molecular function	manganese ion binding	7.3e-13
GO:0032555	Molecular function	purine ribonucleotide binding	1.6e-12
GO:0032550	Molecular function	purine ribonucleoside binding	1.6e-12
GO:0001883	Molecular function	purine nucleoside binding	1.6e-12
GO:0032549	Molecular function	ribonucleoside binding	2e-12
GO:0001882	Molecular function	nucleoside binding	2e-12
GO:0004674	Molecular function	protein serine/threonine kinase activity	3.2e-12
GO:0032553	Molecular function	ribonucleotide binding	3.9e-12
GO:0017076	Molecular function	purine nucleotide binding	4.3e-12
GO:0032559	Molecular function	adenyl ribonucleotide binding	6.7e-12
GO:0097367	Molecular function	carbohydrate derivative binding	9.6e-12
GO:0030554	Molecular function	adenyl nucleotide binding	1.7e-11
GO:0004553	Molecular function	hydrolase activity, hydrolyzing O-glycosyl compounds	2.7e-11
GO:0004672	Molecular function	protein kinase activity	3.8e-11
GO:0017171	Molecular function	serine hydrolase activity	6.2e-11
GO:0008236	Molecular function	serine-type peptidase activity	6.2e-11
GO:0016301	Molecular function	kinase activity	1.5e-10
GO:0045735	Molecular function	nutrient reservoir activity	2.4e-10
GO:0016773	Molecular function	phosphotransferase activity, alcohol group as acceptor	4.6e-10
GO:0016798	Molecular function	hydrolase activity, acting on glycosyl bonds	1.8e-09
GO:0005509	Molecular function	calcium ion binding	4.2e-09
GO:0008235	Molecular function	metalloexopeptidase activity	4.1e-08
GO:0000166	Molecular function	nucleotide binding	9.7e-08
GO:1901265	Molecular function	nucleoside phosphate binding	9.7e-08
GO:0005200	Molecular function	structural constituent of cytoskeleton	1.3e-07
GO:0036094	Molecular function	small molecule binding	1.7e-07
GO:0042802	Molecular function	identical protein binding	6.9e-07
GO:0008237	Molecular function	metallopeptidase activity	8.1e-07
GO:0004175	Molecular function	endopeptidase activity	1.4e-05
GO:0016491	Molecular function	oxidoreductase activity	1.7e-05
GO:0005215	Molecular function	transporter activity	2.1e-05
GO:0016684	Molecular function	oxidoreductase activity, acting on peroxide as acceptor	0.00014
GO:0004221	Molecular function	obsolete ubiquitin thiolesterase activity	0.0002
GO:0004601	Molecular function	peroxidase activity	0.00038
GO:0004180	Molecular function	carboxypeptidase activity	0.0005
GO:0016209	Molecular function	antioxidant activity	0.00054
GO:0003824	Molecular function	catalytic activity	0.00071
GO:0004713	Molecular function	protein tyrosine kinase activity	0.0016
GO:0003774	Molecular function	motor activity	0.0017
GO:0016760	Molecular function	cellulose synthase (UDP-forming) activity	0.0038
GO:0016759	Molecular function	cellulose synthase activity	0.0038
GO:0016023	Cellular component	cytoplasmic, membrane-bounded vesicle	4.8e-104
GO:0031410	Cellular component	cytoplasmic vesicle	4.8e-104
GO:0097708	Cellular component	intracellular vesicle	4.8e-104
GO:0031988	Cellular component	membrane-bounded vesicle	8.1e-104
GO:0031982	Cellular component	vesicle	1.6e-103
GO:0044444	Cellular component	cytoplasmic part	3.2e-74
GO:0005737	Cellular component	cytoplasm	1.3e-72
GO:0043229	Cellular component	intracellular organelle	1.8e-69
GO:0043226	Cellular component	organelle	2.1e-69
GO:0043231	Cellular component	intracellular membrane-bounded organelle	3.2e-67
GO:0043227	Cellular component	membrane-bounded organelle	3.9e-67
GO:0044424	Cellular component	intracellular part	4.9e-61
GO:0005622	Cellular component	intracellular	5.9e-60
GO:0044464	Cellular component	cell part	9.3e-55
GO:0005623	Cellular component	cell	9.3e-55
GO:0005615	Cellular component	extracellular space	1.5e-10
GO:0044421	Cellular component	extracellular region part	5.5e-09
GO:0005576	Cellular component	extracellular region	1.9e-08
GO:0005884	Cellular component	actin filament	4.4e-06
GO:0099512	Cellular component	supramolecular fiber	1.2e-05
GO:0099513	Cellular component	polymeric cytoskeletal fiber	1.2e-05
GO:0048046	Cellular component	apoplast	4.5e-05
GO:0005788	Cellular component	endoplasmic reticulum lumen	9.6e-05
GO:0005739	Cellular component	mitochondrion	0.00037
GO:0015629	Cellular component	actin cytoskeleton	0.0012
