## Supplementary material for "Nanopore-based genome assembly and the evolutionary genomics of basmati rice": Supplemental Table 9.xlsx

### Sheet: deletion_freq_Orthogroups_Missi
Nipponbare gene	Frequency in circum-basmati population
Os07g0543500	0
Os07g0648233	0
Os07g0648400	0
Os07g0648900	0
Os07g0649100	0
Os07g0649300	0
Os07g0649500	0
Os07g0649800	0
Os07g0650100	0
Os07g0650200	0.858974
Os07g0650375	0
Os07g0650600	0
Os07g0651600	0
Os07g0651800	0.733333
Os07g0653000	0.0128205
Os07g0653050	0.0128205
Os07g0653900	0.00128205
Os07g0654450	0
Os07g0654700	0
Os07g0654900	0
Os07g0655201	0
Os08g0551300	0
Os08g0551366	0
Os08g0551500	0
Os08g0551900	0
Os08g0552000	0
Os08g0552100	0
Os08g0552300	0
Os08g0552333	0
Os08g0552400	0
Os08g0552800	0
Os08g0552900	0
Os08g0553000	0
Os08g0553050	0
Os08g0553100	0
Os08g0553200	0
Os08g0553300	0
Os08g0553400	0
Os08g0553500	0
Os08g0553700	0
Os08g0553750	0
Os11g0159900	0
Os11g0160000	0
Os03g0772600	0
Os04g0531500	0
Os07g0129800	0
Os07g0129900	0
Os07g0130200	0
Os07g0131500	0.615385
Os07g0262600	0
Os07g0283125	0.576923
Os07g0575700	0
Os09g0268100	0
Os02g0298200	0
Os02g0299000	0
Os02g0640500	0
Os04g0531400	0
Os07g0130100	0
Os07g0131375	0.025641
Os07g0133000	0
Os09g0268000	0
Os01g0327400	0
Os03g0368000	0
Os03g0368300	0
Os03g0368900	0
Os03g0369000	0
Os03g0369600	0
Os05g0135200	0
Os05g0135500	0
Os07g0638600	0
Os07g0639000	0
Os07g0639400	0
Os01g0840100	0
Os02g0115900	0
Os03g0276500	0
Os03g0277300	0
Os03g0710500	0
Os03g0821100	0
Os05g0367800	0
Os05g0428600	0
Os05g0460000	0
Os08g0197700	0
Os11g0703900	0
Os04g0317400	0.0128205
Os04g0317500	0
Os04g0317800	0.0384615
Os04g0329200	0
Os04g0329300	0
Os06g0655200	0
Os06g0662225	0
Os06g0662500	0
Os06g0662600	0
Os06g0662850	0
Os06g0662900	0
Os06g0663300	0
Os03g0627900	0
Os04g0191000	0.0512821
Os04g0682600	0
Os01g0866100	0
Os01g0964133	0
Os03g0718100	0
Os03g0836000	0
Os05g0106600	0
Os05g0438800	0
Os10g0510000	0
Os11g0163100	0
Os12g0163700	0
Os05g0257100	0
Os05g0261700	0
Os05g0263100	0
Os08g0202300	0
Os08g0203400	0
Os08g0203600	0
Os02g0211800	0
Os06g0585950	0
Os06g0585982	0
Os06g0586150	0
Os06g0587200	0
Os01g0856850	0
Os04g0309100	0
Os04g0473025	0
Os05g0122750	0
Os09g0110750	0
Os01g0720900	0
Os01g0721000	0
Os07g0117000	0
Os07g0117200	0
Os07g0117350	0
Os07g0117400	0.0141026
Os07g0117800	0
Os07g0118000	0
Os11g0161800	0
Os08g0188900	0
Os08g0189100	0
Os08g0189400	0
Os08g0189500	0
Os08g0189600	0
Os08g0189700	0
Os08g0189850	0
Os08g0189900	0
Os08g0190100	0
Os12g0155000	0
Os01g0694000	0
Os04g0213800	0.0782051
Os11g0692500	0.74359
Os11g0695000	0.730769
Os04g0204200	0
Os01g0871500	0
Os01g0871600	0
Os01g0871900	0
Os01g0872000	0
Os01g0872100	0
Os04g0691400	0
Os05g0430900	0
Os05g0431700	0
Os08g0527700	0.0641026
Os10g0148400	0
Os10g0126000	0
Os10g0126500	0
Os10g0126600	0
Os10g0126700	0
Os10g0126800	0
Os10g0127000	0
Os10g0127900	0
Os10g0128200	0
Os10g0129100	0
Os06g0151700	0
Os08g0374701	0
Os11g0663900	0.0128205
Os11g0664000	0
Os11g0664100	0
Os11g0664133	0.0128205
Os11g0666100	0
Os11g0666200	0
Os11g0666300	0.220513
Os11g0667000	0
Os12g0499700	0.502564
Os02g0153100	0
Os02g0153200	0
Os02g0153400	0
Os02g0153500	0
Os02g0153700	0
Os02g0153900	0
Os02g0154000	0
Os02g0154200	0
Os06g0691800	0
Os02g0825301	0
Os02g0825500	0
Os02g0825700	0.0512821
Os02g0826000	0
Os02g0826050	0
Os02g0826566	0
Os02g0826675	0
Os02g0826700	0
Os04g0591232	0
Os04g0649051	0
Os10g0427300	0
Os10g0428900	0.00128205
Os02g0184900	0
Os02g0185200	0
Os02g0185300	0
Os02g0185500	0
Os02g0185900	0
Os02g0186200	0
Os02g0601500	0
Os03g0422800	0
Os06g0574550	0
Os06g0575400	0
Os06g0602500	0
Os11g0133001	0
Os12g0130200	0
Os07g0537000	0
Os07g0537300	0
Os07g0540100	0
Os07g0540600	0
Os07g0541000	0
Os07g0541200	0
Os07g0628700	0
Os08g0527300	0
Os08g0527400	0
Os08g0527600	0
Os08g0527800	0
Os08g0527900	0
Os08g0528000	0
Os08g0528100	0
Os06g0641600	0
Os06g0642200	0
Os11g0635300	0.0897436
Os11g0635500	0.0128205
Os06g0639800	0
Os06g0640100	0
Os06g0640800	0
Os06g0641200	0
Os06g0641500	0
Os07g0517900	0
Os07g0518500	0
Os07g0519100	0
Os07g0519300	0
Os07g0519600	0
Os07g0520100	0.133333
Os07g0538000	0
Os07g0539100	0
Os07g0539300	0
Os07g0539400	0
Os07g0539900	0
Os08g0244500	0.45
Os02g0522300	0
Os11g0558900	0
Os11g0561100	0
Os11g0564900	0.0128205
Os11g0565000	0
Os03g0800000	0
Os07g0187900	0
Os12g0484600	0
Os12g0637700	0
Os12g0637800	0
Os02g0269600	0
Os02g0270200	0
Os02g0270900	0
Os02g0271000	0
Os02g0271600	0
Os07g0663800	0
Os07g0664200	0
Os07g0664400	0
Os07g0664500	0
Os07g0665000	0
Os01g0966900	0
Os03g0197100	0
Os03g0197200	0
Os07g0582400	0
Os07g0582500	0
Os08g0110200	0
Os08g0248400	0
Os10g0493100	0
Os10g0495100	0
Os10g0497432	0
Os10g0501700	0
Os04g0314100	0
Os04g0319700	0
Os04g0319800	0
Os04g0324100	0
Os04g0326100	0
Os07g0541800	0
Os07g0541900	0
Os07g0542400	0
Os07g0542600	0
Os11g0491600	0
Os11g0141100	0
Os11g0141333	0
Os12g0137600	0
Os12g0137700	0
Os03g0639233	0
Os12g0423313	0
Os12g0423484	0
Os01g0267900	0
Os01g0279300	0
Os03g0319300	0
Os05g0491100	0
Os07g0687200	0
Os10g0153900	0
Os10g0154500	0
Os10g0156200	0
Os10g0157400	0
Os03g0138700	0
Os05g0335800	0
Os10g0469900	0
Os10g0470700	0
Os04g0620950	0
Os11g0485900	0
Os07g0294100	0
Os11g0588400	0
Os11g0590700	0
Os11g0590900	0
Os04g0286500	0
Os08g0225900	0
Os08g0561000	0
Os01g0561600	0
Os02g0569000	0
Os02g0569400	0
Os02g0569900	0
Os06g0599200	0.192308
Os06g0162100	0
Os09g0331801	0
Os04g0196200	0
Os06g0240800	0
Os01g0642700	0
Os01g0870400	0
Os01g0871000	0
Os01g0803900	0
Os01g0804400	0
Os10g0434000	0
Os10g0434200	0
Os10g0435300	0
Os10g0435400	0
Os10g0436100	0
Os11g0258500	0
Os12g0565100	0
Os12g0565200	0
Os01g0791033	0
Os05g0427800	0
Os10g0356000	0
Os12g0207600	0
Os03g0803900	0
Os07g0194800	0
Os07g0195200	0
Os05g0250000	0
Os05g0467700	0
Os05g0468200	0
Os06g0705600	0
Os06g0705700	0
Os06g0706100	0
Os06g0706400	0
Os03g0592100	0
Os07g0635600	0
Os01g0769700	0
Os03g0333200	0
Os05g0318700	0
Os10g0111400	0
Os10g0111900	0
Os10g0151100	0
Os10g0151500	0
Os10g0152000	0
Os10g0344500	0
Os10g0344900	0
Os10g0345100	0
Os10g0552600	0
Os10g0552700	0
Os10g0552800	0
Os12g0134900	0
Os03g0219300	0
Os03g0726100	0
Os07g0574800	0
Os11g0247300	0
Os12g0242100	0
Os03g0561400	0
Os12g0628600	0
Os12g0629600	0.448718
Os12g0629700	0
Os12g0630100	0
Os03g0331700	0
Os07g0681400	0
Os08g0144100	0
Os07g0532800	0
Os07g0533000	0
Os07g0533300	0
Os07g0552800	0
Os07g0553000	0
Os07g0553400	0
Os01g0597800	0
Os01g0638000	0
Os01g0697100	0
Os01g0735300	0
Os05g0527900	0
Os01g0794800	0
Os01g0795000	0
Os01g0795100	0
Os01g0795200	0
Os10g0551900	0
Os10g0552200	0
Os11g0593100	0
Os12g0218500	0
Os12g0221700	0
Os12g0222800	0.205128
Os12g0222900	0.808974
Os12g0261300	0
Os12g0549800	0
Os12g0548401	0
Os12g0548700	0
Os12g0608500	0
Os12g0608900	0
Os02g0113300	0
Os02g0113800	0
Os02g0113900	0
Os02g0118800	0
Os02g0118900	0.0128205
Os02g0118950	0.00128205
Os11g0486000	0
Os06g0545200	0
Os06g0545400	0
Os06g0545800	0
Os02g0573500	0
Os02g0574000	0.20641
Os02g0574100	0
Os01g0254800	0
Os02g0478050	0
Os02g0800600	0
Os02g0800800	0
Os03g0693700	0
Os03g0693800	0
Os03g0693900	0
Os03g0694000	0
Os05g0527000	0
Os05g0527100	0
Os05g0527600	0
Os05g0527800	0
Os02g0205500	0
Os05g0574600	0
Os06g0598800	0
Os07g0125000	0
Os07g0125600	0
Os07g0126401	0
Os07g0127600	0
Os07g0131600	0
Os09g0268300	0
Os07g0503500	0
Os07g0503900	0
Os07g0535100	0
Os07g0535200	0
Os07g0535600	0
Os07g0535700	0
Os08g0189200	0
Os08g0189300	0
Os08g0231400	0
Os08g0356500	0
Os08g0356700	0
Os08g0356800	0
Os01g0160700	0
Os01g0161000	0
Os03g0231400	0
Os11g0306100	0
Os03g0299700	0
Os07g0162450	0
Os01g0937500	0
Os01g0937600	0
Os01g0937800	0
Os04g0420900	0
Os10g0342300	0
Os05g0429802	0
Os10g0124900	0
Os11g0201329	0
Os11g0202100	0
Os11g0202350	0
Os11g0208500	0
Os11g0209300	0
Os11g0207800	0
Os11g0208000	0
Os06g0117500	0
Os06g0119300	0
Os02g0666500	0
Os04g0560100	0
Os02g0800500	0
Os02g0801300	0
Os03g0139600	0
Os03g0140100	0
Os03g0317900	0
Os03g0318400	0
Os04g0312500	0
Os01g0304500	0
Os01g0780900	0.0128205
Os06g0543601	0.424359
Os04g0365100	0
Os04g0366000	0
Os04g0404100	0.4
Os08g0207951	0.179487
Os02g0699000	0
Os04g0597600	0
Os04g0597800	0
Os04g0625500	0
Os04g0625600	0
Os01g0805600	0
Os05g0493500	0
Os05g0501350	0
Os05g0499600	0
Os05g0499800	0
Os05g0500000	0
Os06g0328900	0
Os08g0152300	0
Os09g0558600	0
Os01g0134200	0
Os01g0153150	0
Os01g0185000	0.0897436
Os01g0170300	0
Os05g0169600	0
Os01g0597400	0
Os01g0692000	0
Os01g0692100	0
Os10g0530500	0
Os01g0721200	0
Os01g0721800	0
Os02g0231700	0.0384615
Os10g0360800	0
Os10g0460000	0
Os08g0155400	0
Os10g0554200	0
Os11g0133900	0
Os12g0131266	0
Os11g0160900	0
Os11g0161000	0
Os11g0161100	0
Os11g0161133	0
Os06g0318400	0
Os07g0120051	0
Os11g0220300	0
Os11g0637100	0
Os11g0637200	0
Os05g0250700	0
Os11g0704100	0
Os12g0211500	0
Os12g0215950	0
Os12g0217400	0
Os12g0169300	0
Os12g0228500	0
Os12g0543800	0
Os12g0630200	0
Os12g0630500	0
Os02g0155900	0
Os02g0156200	0
Os11g0120850	0
Os02g0807200	0
Os02g0808100	0.0512821
Os02g0811200	0
Os03g0243900	0
Os09g0536400	0
Os01g0495701	0
Os03g0431600	0
Os06g0294950	0
Os11g0262600	0
Os06g0361500	0
Os03g0652400	0
Os03g0653100	0
Os03g0661600	0
Os03g0663500	0
Os10g0181100	0.166667
Os04g0178400	0
Os04g0180400	0
Os04g0604300	0
Os06g0697000	0
Os04g0679000	0
Os04g0679050	0
Os05g0177100	0
Os05g0177400	0
Os05g0515500	0
Os05g0515600	0
Os01g0774400	0
Os05g0570200	0
Os07g0121500	0
Os12g0516350	0
Os06g0191700	0
Os06g0191800	0
Os09g0519601	0
Os12g0524750	0
Os06g0282000	0
Os06g0282400	0
Os07g0120200	0
Os07g0120400	0
Os07g0129200	0
Os07g0129300	0
Os07g0132500	0
Os07g0133100	0.115385
Os07g0262800	0
Os01g0391800	0
Os06g0627001	0
Os08g0430050	0
Os12g0220001	0
Os07g0537500	0
Os07g0538200	0
Os04g0320700	0
Os08g0404000	0
Os08g0469000	0
Os08g0469100	0
Os08g0493800	0
Os09g0479200	0
Os01g0108500	0
Os01g0567200	0.282051
Os01g0153500	0
Os01g0195700	0
Os01g0195801	0
Os01g0207300	0
Os07g0477250	0
Os01g0223000	0
Os01g0223200	0
Os01g0268000	0
Os06g0496601	0
Os01g0279500	0
Os01g0605700	0
Os01g0606000	0
Os01g0715700	0
Os01g0735900	0
Os01g0736100	0
Os01g0800400	0
Os11g0138350	0
Os12g0135000	0
Os01g0890200	0
Os01g0890600	0
Os01g0957600	0
Os01g0957800	0
Os03g0454300	0
Os03g0246050	0
Os04g0127750	0
Os08g0274150	0
Os10g0425400	0
Os10g0434650	0
Os06g0210400	0
Os10g0533800	0
Os04g0462800	0
Os10g0561600	0
Os12g0108000	0
Os11g0109600	0
Os12g0109300	0
Os11g0231800	0
Os11g0232000	0
Os11g0239000	0
Os11g0239200	0
Os11g0303400	0
Os11g0513500	0
Os11g0513900	0
Os03g0766100	0
Os11g0535525	0
Os11g0593500	0.0897436
Os02g0223200	0
Os07g0658550	0.153846
Os11g0702501	0
Os11g0629550	0
Os11g0629600	0
Os11g0630900	0
Os11g0700900	0
Os11g0701000	0
Os08g0518800	0
Os11g0701500	0
Os11g0101200	0
Os12g0101000	0
Os11g0131400	0
Os12g0128200	0
Os04g0473150	0
Os02g0135800	0
Os02g0206100	0
Os02g0206400	0
Os02g0242900	0
Os02g0243300	0
Os02g0453300	0
Os02g0599400	0.102564
Os02g0755500	0
Os02g0755600	0
Os03g0162800	0
Os10g0416200	0
Os03g0600600	0
Os03g0605300	0
Os03g0761500	0
Os03g0668000	0
Os03g0804500	0
Os03g0804700	0
Os08g0198200	0.320513
Os04g0179200	0
Os04g0316200	0.0782051
Os04g0322100	0.0525641
Os04g0103700	0
Os04g0356600	0
Os04g0420500	0
Os04g0506500	0
Os05g0165800	0
Os04g0420600	0
Os05g0163500	0
Os04g0435325	0
Os04g0435475	0
Os11g0245466	0
Os04g0449100	0
Os04g0449200	0
Os04g0677033	0
Os08g0165901	0
Os05g0526800	0
Os05g0526900	0
Os05g0564400	0
Os09g0327100	0
Os02g0280700	0
Os06g0176700	0
Os06g0178500	0
Os06g0234300	0
Os06g0234600	0
Os06g0272700	0.871795
Os06g0272800	0
Os06g0500700	0
Os03g0170200	0
Os02g0301500	0
Os06g0343100	0
Os05g0439100	0
Os06g0669100	0
Os07g0124900	0
Os07g0125500	0
Os07g0126301	0
Os07g0125201	0
Os07g0126100	0
Os07g0126500	0
Os07g0456900	0
Os07g0510400	0
Os07g0510500	0
Os07g0540800	0
Os07g0541400	0
Os07g0575600	0
Os07g0575750	0
Os07g0625500	0
Os07g0625600	0
Os08g0170700	0
Os02g0142800	0.0128205
Os02g0811902	0.333333
Os08g0285301	0
Os08g0507702	0
Os08g0507100	0
Os08g0508000	0
Os09g0339000	0
Os09g0482900	0
Os01g0113350	0
Os01g0113650	0
Os01g0137500	0.244872
Os01g0153950	0
Os01g0154200	0
Os01g0158600	0
Os01g0341200	0.384615
Os01g0539400	0
Os12g0492600	0
Os01g0620800	0
Os02g0135200	0
Os02g0620000	0
Os01g0703000	0
Os02g0771450	0
Os01g0805700	0
Os01g0868800	0
Os01g0868900	0
Os01g0936900	0
Os01g0937100	0
Os04g0448300	0
Os07g0533600	0
Os09g0344500	0
Os10g0394200	0
Os10g0418300	0
Os10g0423300	0
Os10g0423400	0
Os10g0441900	0
Os01g0181300	0
Os12g0514000	0
Os11g0175000	0
Os11g0175300	0
Os11g0187500	0
Os05g0441750	0
Os11g0237900	0
Os11g0246100	0
Os08g0288000	0
Os10g0200000	0.410256
Os11g0492900	0
Os11g0493100	0.205128
Os11g0576975	0.102564
Os11g0110066	0
Os12g0110300	0
Os04g0244201	0
Os12g0483450	0.679487
Os02g0242100	0
Os02g0242550	0
Os12g0417450	0.221795
Os02g0741200	0
Os06g0237600	0
Os03g0119300	0
Os10g0524600	0
Os04g0231800	0
Os07g0405700	0
Os08g0422401	0
Os11g0269700	0
Os04g0141800	0
Os04g0162701	0.448718
Os04g0166500	0
Os04g0226600	0
Os04g0302300	0
Os04g0303250	0
Os03g0184201	0
Os10g0352200	0.00128205
Os08g0111800	0
Os04g0452600	0
Os05g0175800	0.025641
Os05g0250200	0
Os04g0503100	0
Os05g0360800	0
Os05g0515200	0
Os06g0124300	0
Os06g0129600	0
Os06g0190500	0
Os06g0190700	0
Os06g0248300	0
Os06g0250000	0
Os06g0273200	0
Os06g0309550	0
Os06g0310350	0
Os05g0382550	0
Os06g0331500	0
Os06g0521400	0
Os06g0707200	0
Os07g0100600	0
Os07g0117300	0
Os07g0620700	0
Os10g0340301	0
Os12g0256400	0
Os07g0541500	0.0128205
Os07g0551700	0
Os07g0649200	0
Os07g0650300	0
Os08g0111300	0
Os08g0111500	0.0141026
Os08g0170200	0
Os08g0170800	0
Os08g0179000	0
Os08g0179150	0
Os08g0215900	0.0128205
Os08g0217800	0.0128205
Os08g0451700	0
Os08g0412100	0
Os08g0527100	0
Os01g0150950	0
Os06g0606250	0
Os09g0455500	0
Os09g0460500	0
Os09g0460700	0
Os01g0131250	0
Os01g0153600	0
Os01g0155000	0
Os01g0155200	0
Os01g0162900	0
Os01g0174700	0
Os01g0196300	0
Os01g0223500	0
Os01g0227500	0
Os01g0249700	0
Os01g0253000	0
Os01g0258000	0
Os04g0621900	0
Os01g0262401	0
Os01g0266600	0
Os01g0278900	0
Os01g0283300	0
Os12g0425500	0
Os01g0296000	0
Os01g0306100	0.269231
Os01g0311600	0
Os01g0343100	0.361538
Os01g0355700	0
Os04g0139201	0
Os01g0359800	0
Os01g0364000	0.0128205
Os01g0373500	0
Os01g0517500	0
Os01g0517900	0
Os01g0523401	0
Os01g0529800	0
Os01g0557400	0
Os01g0587400	0
Os01g0603100	0
Os01g0628700	0
Os01g0638600	0
Os01g0660200	0
Os01g0670600	0
Os01g0674000	0
Os01g0676200	0
Os01g0677100	0
Os01g0680200	0
Os01g0686000	0
Os01g0687400	0
Os01g0688300	0
Os01g0688900	0
Os01g0692050	0
Os01g0698000	0
Os01g0698800	0
Os01g0704300	0
Os01g0710100	0
Os01g0713200	0
Os01g0718000	0
Os01g0718300	0
Os07g0286950	0.642308
Os01g0720400	0
Os01g0720800	0
Os09g0334050	0.346154
Os01g0727500	0
Os01g0732300	0
Os01g0734600	0
Os01g0734800	0
Os01g0736300	0
Os01g0736500	0
Os01g0737100	0
Os01g0747600	0
Os01g0753800	0
Os01g0754700	0
Os01g0755700	0
Os01g0758500	0
Os01g0762900	0
Os01g0763200	0
Os01g0763750	0
Os01g0765400	0
Os01g0766300	0
Os01g0771000	0
Os01g0776800	0
Os01g0779300	0
Os01g0779800	0
Os01g0783700	0
Os01g0785300	0
Os01g0788500	0
Os01g0800300	0
Os01g0801500	0
Os01g0802000	0
Os10g0140900	0
Os01g0819800	0
Os01g0824700	0
Os01g0826800	0
Os01g0827300	0
Os01g0836600	0
Os01g0850550	0
Os01g0854800	0
Os01g0860800	0
Os01g0878400	0
Os01g0878700	0
Os01g0902700	0
Os01g0907600	0
Os01g0912900	0
Os01g0947000	0
Os01g0952100	0
Os01g0960200	0
Os01g0960300	0
Os01g0962700	0
Os05g0214232	0
Os01g0969000	0
Os01g0971400	0
Os10g0105900	0
Os10g0112500	0
Os10g0124400	0
Os10g0136200	0
Os10g0139700	0
Os10g0146200	0
Os10g0161100	0
Os10g0161700	0
Os10g0169900	0
Os10g0178500	0
Os10g0202501	0
Os10g0343400	0
Os10g0349900	0
Os03g0422200	0
Os10g0376200	0
Os10g0378450	0
Os10g0393800	0
Os10g0394000	0
Os10g0432400	0
Os10g0452700	0
Os10g0475900	0
Os10g0530400	0
Os10g0530600	0
Os10g0540100	0
Os07g0553700	0
Os10g0551700	0
Os10g0551800	0
Os11g0145200	0
Os11g0153200	0
Os12g0116200	0
Os11g0187600	0
Os11g0199801	0
Os11g0206400	0
Os11g0207400	0
Os11g0231200	0
Os11g0237600	0.103846
Os11g0479100	0
Os11g0523110	0
Os01g0899425	0.0128205
Os11g0573100	0
Os11g0591200	0
Os11g0615250	0.0769231
Os11g0622600	0
Os03g0422300	0
Os11g0640600	0.0025641
Os03g0144100	0
Os11g0701400	0
Os11g0701900	0
Os11g0702100	0
Os12g0130900	0
Os10g0176700	0
Os12g0175900	0
Os12g0177800	0
Os12g0228800	0
Os12g0238900	0
Os12g0258700	0
Os12g0260500	0
Os12g0443000	0
Os03g0654800	0
Os12g0512100	0
Os12g0514600	0
Os12g0528801	0
Os12g0555500	0
Os12g0563700	0
Os12g0569700	0
Os12g0583300	0
Os12g0614600	0
Os12g0626150	0
Os12g0638300	0
Os02g0123700	0
Os02g0136800	0
Os02g0139600	0
Os02g0282301	0
Os02g0153300	0
Os02g0156300	0
Os02g0156400	0
Os02g0156600	0
Os02g0157000	0
Os02g0157200	0
Os02g0168000	0
Os02g0184700	0
Os02g0185400	0
Os02g0186900	0
Os02g0200300	0
Os02g0246600	0.283333
Os02g0249700	0
Os02g0286850	0
Os02g0309200	0
Os02g0309500	0
Os02g0310500	0
Os02g0311150	0
Os06g0492300	0.115385
Os02g0491600	0
Os02g0491700	0
Os01g0684301	0
Os02g0532900	0
Os02g0552100	0
Os02g0553000	0
Os02g0554200	0
Os02g0571900	0
Os02g0577700	0
Os02g0578300	0
Os02g0581200	0
Os02g0582300	0
Os02g0595400	0
Os02g0603000	0
Os02g0612700	0
Os02g0617400	0
Os02g0622200	0
Os02g0627900	0
Os02g0665300	0
Os02g0689900	0
Os02g0708300	0
Os02g0711100	0
Os02g0744200	0
Os02g0749250	0
Os02g0749800	0
Os02g0755900	0
Os02g0769900	0
Os02g0771700	0
Os02g0778600	0
Os02g0779900	0
Os02g0780600	0
Os02g0790600	0
Os02g0793200	0
Os02g0816200	0
Os02g0821600	0
Os02g0832000	0
Os03g0101600	0
Os03g0112900	0
Os03g0131950	0
Os03g0136500	0
Os03g0138100	0
Os03g0138200	0
Os03g0140400	0
Os03g0143100	0
Os03g0147900	0
Os03g0152700	0
Os03g0181500	0
Os03g0185200	0
Os03g0185700	0
Os03g0187400	0
Os03g0199300	0
Os03g0220100	0
Os03g0223100	0
Os03g0227400	0
Os03g0232101	0
Os03g0235200	0
Os03g0242900	0
Os03g0245700	0
Os03g0246100	0
Os03g0248200	0
Os03g0253200	0
Os03g0258000	0
Os03g0259100	0
Os03g0275500	0
Os03g0276800	0
Os03g0281900	0
Os03g0289800	0
Os03g0298800	0
Os03g0300500	0
Os03g0317300	0
Os01g0353900	0
Os03g0341000	0
Os03g0360300	0
Os01g0797800	0
Os03g0366350	0
Os03g0418600	0.64359
Os03g0423000	0
Os03g0430500	0
Os03g0438900	0
Os06g0641800	0
Os03g0592500	0
Os03g0593600	0
Os03g0598002	0
Os03g0604500	0
Os03g0625300	0
Os03g0626700	0
Os03g0629800	0
Os03g0634000	0
Os03g0637800	0
Os03g0642300	0
Os03g0654900	0.717949
Os03g0663400	0
Os03g0664300	0
Os03g0669300	0
Os03g0682100	0
Os03g0685100	0
Os03g0709100	0
Os03g0738700	0
Os03g0772700	0
Os03g0808200	0
Os03g0813200	0.362821
Os03g0816400	0
Os03g0819300	0
Os03g0821700	0
Os03g0823000	0
Os03g0841800	0
Os04g0103900	0
Os04g0116800	0
Os04g0117100	0
Os04g0127500	0.296154
Os04g0132500	0
Os04g0193300	0.0128205
Os04g0284500	0
Os04g0291900	0
Os04g0349700	0
Os04g0401200	0
Os04g0412300	0
Os04g0418100	0
Os04g0419700	0
Os04g0419900	0
Os04g0448500	0
Os04g0451200	0
Os04g0452700	0
Os04g0453400	0
Os04g0460050	0
Os04g0492600	0
Os01g0864401	0
Os04g0507700	0
Os04g0523600	0
Os04g0526300	0
Os04g0531800	0
Os04g0573300	0
Os04g0583500	0
Os04g0586500	0
Os04g0604900	0
Os04g0607400	0
Os04g0659300	0
Os04g0660400	0
Os04g0660900	0
Os04g0661600	0
Os04g0668700	0
Os06g0308900	0
Os04g0674800	0
Os04g0685300	0
Os04g0685400	0
Os04g0689900	0
Os05g0105050	0
Os05g0105100	0
Os05g0129200	0
Os12g0110700	0.858974
Os05g0172400	0
Os05g0172500	0
Os05g0177000	0
Os05g0177500	0
Os05g0239350	0
Os05g0247800	0
Os05g0248200	0
Os05g0249800	0
Os05g0249100	0
Os05g0326625	0
Os05g0350900	0
Os05g0352750	0
Os05g0361000	0
Os05g0368700	0
Os05g0410500	0
Os05g0410900	0
Os05g0411100	0
Os05g0417200	0
Os04g0372400	0
Os05g0435800	0
Os05g0458300	0
Os05g0463100	0
Os05g0468400	0
Os05g0495900	0
Os05g0523200	0
Os05g0533400	0
Os05g0537700	0
Os05g0539300	0
Os05g0557900	0
Os05g0559600	0
Os05g0568000	0
Os05g0570350	0
Os05g0588500	0
Os05g0593100	0
Os06g0103200	0
Os06g0119100	0
Os06g0120200	0
Os06g0121200	0
Os06g0122200	0
Os06g0126250	0
Os06g0131500	0
Os06g0147300	0
Os06g0178700	0
Os06g0187300	0
Os06g0209100	0
Os06g0212600	0
Os06g0214300	0
Os06g0214800	0
Os06g0216966	0
Os06g0218300	0
Os06g0218600	0
Os06g0231400	0
Os06g0234400	0
Os06g0235200	0
Os06g0235800	0.807692
Os06g0235900	0.794872
Os06g0249500	0
Os06g0251200	0
Os06g0264500	0
Os06g0273500	0
Os06g0273700	0
Os06g0283400	0
Os06g0343600	0
Os06g0338700	0
Os06g0336500	0
Os06g0334100	0
Os06g0521500	0
Os06g0524900	0.782051
Os06g0528350	0
Os06g0535300	0
Os06g0536800	0.320513
Os06g0600800	0
Os06g0611500	0
Os06g0613600	0
Os06g0702200	0
Os06g0707250	0
Os06g0710700	0
Os06g0714600	0
Os06g0717200	0
Os06g0724600	0
Os07g0101000	0
Os07g0107800	0
Os07g0113500	0
Os07g0121200	0
Os07g0123000	0
Os07g0127500	0
Os07g0130800	0
Os07g0162500	0
Os07g0162900	0
Os07g0163900	0
Os07g0174700	0
Os07g0176400	0
Os07g0179400	0
Os07g0181000	0
Os07g0186200	0
Os07g0190650	0
Os07g0190800	0
Os07g0191600	0
Os07g0206600	0
Os07g0208801	0
Os01g0728400	0
Os07g0242700	0
Os07g0272700	0
Os07g0272900	0
Os07g0296800	0
Os07g0296900	0
Os07g0300100	0
Os07g0421600	0
Os07g0502900	0
Os07g0503300	0
Os07g0516700	0
Os07g0521300	0.708974
Os07g0521500	0.911538
Os07g0530300	0
Os07g0537200	0
Os07g0564100	0
Os07g0578300	0
Os07g0583600	0
Os07g0592100	0
Os07g0647200	0
Os07g0685650	0
Os08g0496750	0
Os07g0691600	0
Os08g0107700	0
Os08g0107800	0
Os08g0114200	0
Os08g0129300	0
Os08g0138600	0
Os08g0153600	0
Os08g0164100	0
Os08g0195400	0.0653846
Os08g0198300	0.516667
Os08g0231100	0
Os08g0237800	0
Os08g0246100	0.75641
Os08g0246300	0.491026
Os08g0246400	0.0269231
Os08g0266200	0
Os08g0272800	0
Os08g0282700	0.0128205
Os02g0332700	0.192308
Os08g0310500	0.401282
Os08g0324200	0.333333
Os08g0324300	0.701282
Os08g0345500	0
Os08g0365500	0
Os08g0367625	0
Os08g0434000	0
Os08g0445700	0
Os08g0452100	0
Os08g0465700	0
Os08g0475100	0
Os08g0475400	0
Os08g0481700	0
Os08g0484200	0
Os08g0500600	0
Os08g0518900	0
Os08g0542100	0
Os04g0147600	0
Os09g0120600	0.794872
Os09g0251100	0
Os09g0322000	0
Os09g0341600	0
Os09g0351900	0.24359
Os09g0381600	0
Os09g0412900	0
Os09g0419600	0
Os09g0423300	0
Os09g0424300	0
Os09g0427800	0
Os09g0433700	0
Os09g0439500	0
Os09g0441000	0
Os09g0447300	0
Os09g0452400	0
Os09g0458100	0
Os09g0461500	0
Os09g0461900	0
Os09g0462100	0
Os09g0462200	0
Os09g0467700	0.0128205
Os09g0468000	0
Os09g0468300	0
Os09g0485201	0
Os09g0487500	0
Os09g0497500	0
Os09g0514200	0
Os09g0514300	0
Os09g0533200	0
Os09g0537000	0
Os09g0543900	0
Os09g0544000	0
Os09g0544700	0
Os09g0549700	0
Os09g0566075	0
Os09g0568700	0
