## Supplementary material for "Nanopore-based genome assembly and the evolutionary genomics of basmati rice": Supplemental Table 13.xlsx

### Sheet: TE.list
Varity	Chromosome Name	Start	End
nivara	2	31217497	31223381
nivara	2	14846403	14852776
nivara	9	9889301	9904093
nivara	8	23827355	23832520
rufipogon	1	6868774	6874097
rufipogon	7	9148837	9153166
Aus_N22	2	34401823	34407566
Aus_N22	6	16537495	16541235
Aus_N22	11	20851627	20857313
Aus_N22	12	10705082	10710847
Aus_N22	12	11333252	11338986
Aus_N22	2	6346684	6352252
Aus_N22	9	12298893	12311830
Aus_N22	3	13406597	13413268
Aus_N22	1	42532477	42538071
Aus_N22	10	7164504	7170101
Aus_N22	10	12292798	12298464
Aus_N22	3	7545403	7551167
Aus_N22	5	16454106	16459836
Aus_N22	6	17532816	17538574
Aus_N22	11	12701296	12709926
Aus_N22	10	15104293	15109995
Aus_N22	9	10207330	10213069
Aus_N22	5	17029846	17035555
Aus_N22	8	12451597	12457277
Aus_N22	4	30959435	30965046
Aus_N22	2	37246104	37251837
Aus_N22	1	12610559	12616268
Aus_N22	3	20129688	20135376
Aus_N22	10	20485114	20490814
Aus_N22	12	19681869	19687594
Aus_N22	4	26480120	26485880
Aus_N22	6	113793	119505
Aus_N22	6	4145995	4151702
Aus_N22	5	15265446	15271229
Aus_N22	1	20013616	20019334
Aus_N22	12	17897694	17903480
Aus_N22	3	11058795	11064540
Aus_N22	11	11155359	11161102
Aus_N22	3	2250179	2255935
Aus_N22	12	10686726	10692475
Aus_N22	6	23472586	23478333
Aus_N22	10	20587321	20593071
Aus_N22	12	6305132	6310886
Aus_N22	4	17580555	17586301
Aus_N22	5	18724284	18730070
Aus_N22	12	4094966	4100667
Aus_N22	7	21857783	21863685
Aus_N22	9	2276774	2282669
Aus_N22	9	13828216	13836154
Aus_N22	8	23721247	23727169
Aus_N22	7	18784290	18790035
Basmati_basmati334	contig_60	3873142	3878876
Basmati_basmati334	contig_106	3398672	3402420
Basmati_basmati334	contig_139	2969041	2974807
Basmati_basmati334	contig_79	776192	781874
Basmati_basmati334	contig_141	1483595	1489333
Basmati_basmati334	contig_102	369553	376235
Basmati_basmati334	contig_73	492747	498342
Basmati_basmati334	contig_31	954139	959792
Basmati_basmati334	contig_83	8573440	8579159
Basmati_basmati334	contig_67	2936712	2942364
Basmati_basmati334	contig_67	2912918	2918642
Basmati_basmati334	contig_31	4558840	4564529
Basmati_basmati334	contig_128	431670	441597
Basmati_basmati334	contig_167	902464	908300
Basmati_basmati334	contig_93	673189	678875
Basmati_basmati334	contig_167	1141287	1146954
Basmati_basmati334	contig_61	9398277	9404159
Basmati_basmati334	contig_70	4660427	4666147
Basmati_basmati334	contig_141	1464069	1469798
Basmati_basmati334	contig_130	3935462	3941236
Basmati_basmati334	contig_31	4750169	4755908
Basmati_basmati334	contig_98	5990852	5996603
Basmati_basmati334	contig_31	10286282	10292028
Basmati_basmati334	contig_93	2916547	2922267
Basmati_basmati334	contig_71	4895365	4901111
Basmati_basmati334	contig_71	1547555	1553411
Basmati_basmati334	contig_139	2950492	2956224
Basmati_basmati334	contig_124	3686796	3692595
Basmati_domsufid	contig_12	3964187	3969914
Basmati_domsufid	contig_45	2095497	2099243
Basmati_domsufid	contig_59	776897	782572
Basmati_domsufid	contig_27	1474451	1480182
Basmati_domsufid	contig_29	10087892	10100828
Basmati_domsufid	contig_40	494220	500908
Basmati_domsufid	contig_17	287576	293013
Basmati_domsufid	contig_61	584441	590040
Basmati_domsufid	contig_28	967680	973324
Basmati_domsufid	contig_24	453402	463056
Basmati_domsufid	contig_23	11703456	11709090
Basmati_domsufid	contig_23	11727154	11732868
Basmati_domsufid	contig_28	4562983	4568672
Basmati_domsufid	contig_36	11998718	12004409
Basmati_domsufid	contig_17	6081205	6086913
Basmati_domsufid	contig_46	12339562	12345481
Basmati_domsufid	contig_59	454969	460691
Basmati_domsufid	contig_2	2764130	2769932
Basmati_domsufid	contig_73	1769490	1775189
Basmati_domsufid	contig_47	6550781	6560684
Basmati_domsufid	contig_26	9354383	9360068
Basmati_domsufid	contig_16	1936509	1942188
Basmati_domsufid	contig_12	2029914	2035583
Basmati_domsufid	contig_27	1454939	1460641
Basmati_domsufid	contig_26	5769020	5774812
Basmati_domsufid	contig_28	4754440	4760176
Basmati_domsufid	contig_50	3203276	3208996
Basmati_domsufid	contig_56	694834	700573
Basmati_domsufid	contig_28	10286644	10292388
Basmati_domsufid	contig_26	7397897	7403783
Basmati_domsufid	contig_36	9755732	9761441
Basmati_domsufid	contig_79	1326981	1332651
Basmati_domsufid	contig_29	3655249	3661064
Basmati_domsufid	contig_13	5119661	5125511
Basmati_domsufid	contig_16	1831861	1837561
Basmati_domsufid	contig_16	10030712	10036389
Basmati_domsufid	contig_28	6296212	6302105
Indica_IR8	2	33620941	33626680
Indica_IR8	6	13302313	13306064
Indica_IR8	11	24601392	24611715
Indica_IR8	4	11636923	11642662
Indica_IR8	2	15962455	15968648
Indica_IR8	2	6356497	6362065
Indica_IR8	1	7444378	7449848
Indica_IR8	9	14009159	14022094
Indica_IR8	10	7965666	7970963
Indica_IR8	10	14945029	14950698
Indica_IR8	4	7301587	7311244
Indica_IR8	3	10103118	10108694
Indica_IR8	5	19144872	19150582
Indica_IR8	1	16002403	16008126
Indica_IR8	11	6764377	6770113
Indica_IR8	6	18974346	18980104
Indica_IR8	11	15639626	15648256
Indica_IR8	5	19121143	19126870
Indica_IR8	9	11665756	11671507
Indica_IR8	3	37248002	37253709
Indica_IR8	3	12934002	12939706
Indica_IR8	8	27383126	27388933
Indica_IR8	3	22035347	22041036
Indica_IR8	8	405752	415683
Indica_IR8	2	18371120	18378416
Indica_IR8	12	5531213	5536922
Indica_IR8	8	16444581	16450257
Indica_IR8	12	753280	758889
Indica_IR8	7	10400482	10406318
Indica_IR8	9	1586507	1592201
Indica_IR8	7	19455079	19460783
Indica_IR8	8	8019401	8025059
Indica_IR8	1	11940701	11946407
Indica_IR8	7	10164827	10170496
Indica_IR8	3	1983409	1989119
Indica_IR8	10	24394450	24400153
Indica_IR8	2	34598178	34603902
Indica_IR8	12	21392079	21397863
Indica_IR8	11	13253328	13259071
Indica_IR8	3	1882268	1888024
Indica_IR8	6	25897147	25902969
Indica_IR8	10	24496611	24502361
Indica_IR8	10	20413660	20419615
Indica_IR8	5	21901775	21907559
Indica_IR8	1	9698127	9703852
Indica_IR8	2	24267055	24275777
Indica_IR8	9	2923998	2929892
Indica_IR8	10	4332904	4341477
Indica_IR8	7	24492360	24498224
Indica_R498	2	33807130	33812869
Indica_R498	6	13351072	13354812
Indica_R498	11	24053268	24063592
Indica_R498	4	11729107	11734846
Indica_R498	2	15502251	15508444
Indica_R498	1	7425087	7430558
Indica_R498	9	14550373	14563310
Indica_R498	10	7764715	7773054
Indica_R498	10	15113018	15118687
Indica_R498	4	6838604	6848262
Indica_R498	3	10146981	10152558
Indica_R498	5	19294011	19299721
Indica_R498	6	3102386	3108069
Indica_R498	6	2448138	2453798
Indica_R498	6	3511238	3516973
Indica_R498	6	3404104	3409830
Indica_R498	11	6243418	6249155
Indica_R498	6	18964589	18970347
Indica_R498	11	15213106	15221736
Indica_R498	5	19270217	19275943
Indica_R498	3	37696529	37702235
Indica_R498	3	12980091	12985797
Indica_R498	3	16964238	16969934
Indica_R498	8	27073473	27079299
Indica_R498	8	409131	419062
Indica_R498	2	17874433	17881731
Indica_R498	8	16122768	16128446
Indica_R498	12	815390	820988
Indica_R498	7	10280065	10285899
Indica_R498	2	36804264	36809997
Indica_R498	7	19366416	19372121
Indica_R498	1	42395336	42401000
Indica_R498	1	12007138	12012847
Indica_R498	7	10044338	10050008
Indica_R498	10	24502853	24508553
Indica_R498	3	1974842	1980553
Indica_R498	2	4556242	4561970
Indica_R498	2	34784847	34790572
Indica_R498	3	22133060	22138714
Indica_R498	5	28160041	28165741
Indica_R498	1	19303348	19309052
Indica_R498	1	4701766	4707482
Indica_R498	12	22033245	22039030
Indica_R498	10	2754377	2760116
Indica_R498	10	11601536	11607307
Indica_R498	11	12593694	12599437
Indica_R498	3	1873563	1879318
Indica_R498	6	26319257	26325079
Indica_R498	10	24605085	24610835
Indica_R498	10	20611958	20617912
Indica_R498	5	22052888	22058672
Indica_R498	12	5533519	5539304
Indica_R498	1	9720768	9726493
Indica_R498	9	3016261	3022153
Indica_R498	7	24284972	24290837
Japonica_Nipponbare	2	32073358	32079093
Japonica_Nipponbare	6	17136033	17139827
Japonica_Nipponbare	11	4997894	5003498
Japonica_Nipponbare	4	11804112	11811572
Japonica_Nipponbare	8	14745773	14751446
Japonica_Nipponbare	3	13850139	13856821
Japonica_Nipponbare	7	10183106	10188691
Japonica_Nipponbare	10	13174225	13179878
Japonica_Nipponbare	2	3433879	3439694
Japonica_Nipponbare	4	7418211	7427751
Japonica_Nipponbare	3	9807115	9812861
Japonica_Nipponbare	5	18173195	18178851
Japonica_Nipponbare	7	11227404	11233065
Japonica_Nipponbare	6	3207012	3212695
Japonica_Nipponbare	6	2568076	2573736
Japonica_Nipponbare	12	11047454	11053207
Japonica_Nipponbare	5	18149390	18155117
Japonica_Nipponbare	9	18114581	18120322
Japonica_Nipponbare	8	25668336	25674144
Japonica_Nipponbare	11	26689016	26694682
Japonica_Nipponbare	2	34010121	34015811
Japonica_Nipponbare	10	22300481	22306181
Japonica_Nipponbare	3	1910827	1916538
Japonica_Nipponbare	9	8571991	8577847
Japonica_Nipponbare	8	9051842	9057559
Japonica_Nipponbare	4	31205979	31211739
Japonica_Nipponbare	1	4776239	4781956
Japonica_Nipponbare	4	21858331	21863990
Japonica_Nipponbare	2	11897042	11902749
Japonica_Nipponbare	12	23149360	23155145
Japonica_Nipponbare	6	24968650	24974396
Japonica_Nipponbare	3	1805953	1811713
Japonica_Nipponbare	10	22402723	22408473
Japonica_Nipponbare	12	24767127	24772926
Japonica_Nipponbare	2	17177629	17183384
Japonica_Nipponbare	9	19370858	19376705
Japonica_Nipponbare	10	18476614	18482537
Japonica_Nipponbare	4	24624988	24630734
Japonica_Nipponbare	12	5895101	5900893
Japonica_Nipponbare	12	4851238	4856940
Japonica_Nipponbare	1	9619032	9624783
Japonica_Nipponbare	4	11784405	11790156
Japonica_Nipponbare	6	13707034	13712806
