## Supplementary material for "Nanopore-based genome assembly and the evolutionary genomics of basmati rice": Supplemental Table 14.xlsx

### Sheet: TE.list
Varity	Chromosome Name	Start	End
Aus_N22	3	22728904	22740745
Aus_N22	2	8389383	8399167
Aus_N22	12	20684358	20696099
Aus_N22	12	9612721	9624469
Aus_N22	3	19831909	19843704
Aus_N22	5	7963715	7973142
Aus_N22	11	1599361	1611114
Aus_N22	7	10916312	10926451
Aus_N22	7	10241941	10255851
Aus_N22	4	14314794	14329544
Aus_N22	11	11572137	11583881
Aus_N22	11	24062635	24069410
Aus_N22	11	13487561	13497083
Aus_N22	6	21891469	21903191
Aus_N22	11	8477742	8489565
Aus_N22	5	9697415	9702554
Aus_N22	4	7568457	7580084
Aus_N22	4	2435858	2445211
Aus_N22	11	13943260	13952492
Aus_N22	6	10990066	10999846
Aus_N22	9	21015037	21025178
Aus_N22	8	20026441	20037025
Aus_N22	2	23880432	23892214
Aus_N22	9	5814913	5825867
Aus_N22	11	16284764	16296627
Aus_N22	5	12385610	12397394
Aus_N22	12	2999792	3010041
Aus_N22	10	17271296	17283161
Aus_N22	7	10065196	10077045
Aus_N22	10	4847510	4856208
Aus_N22	4	21375407	21385996
Aus_N22	8	5231776	5242155
Aus_N22	9	284575	296366
Aus_N22	6	12155662	12164334
Aus_N22	12	3227849	3237706
Aus_N22	3	5849290	5864187
Aus_N22	7	14199370	14207849
Aus_N22	6	25298279	25310043
Aus_N22	7	14225574	14237336
Aus_N22	7	1700000	1710261
Aus_N22	3	21096713	21108467
Aus_N22	3	32096864	32107884
Aus_N22	6	28171740	28183538
Aus_N22	10	8467353	8482238
Aus_N22	8	6729189	6738997
Aus_N22	8	5760273	5771803
Aus_N22	7	1622073	1632872
Aus_N22	11	11675205	11687044
Aus_N22	8	10039878	10051685
Aus_N22	8	6150655	6162512
Aus_N22	6	25362564	25374334
Aus_N22	4	171723	183520
Aus_N22	12	9979325	9990709
Aus_N22	5	8426656	8437951
Aus_N22	12	21174604	21186365
Aus_N22	9	7071598	7081536
Aus_N22	2	13010946	13021358
Aus_N22	4	7468401	7480221
Aus_N22	10	11103432	11114599
Aus_N22	8	10459973	10471737
Aus_N22	4	8317825	8329597
Aus_N22	11	13307631	13316901
Aus_N22	3	20832660	20843410
Aus_N22	6	20740848	20752612
Aus_N22	6	20988325	21000053
Aus_N22	6	17951788	17963533
Aus_N22	6	12004255	12016081
Basmati_basmati334	contig_73	929507	941322
Basmati_basmati334	contig_31	125386	137125
Basmati_basmati334	contig_60	20954	25400
Basmati_basmati334	contig_139	1885848	1897611
Basmati_basmati334	contig_131	3728924	3740807
Basmati_basmati334	contig_139	1988313	2000072
Basmati_basmati334	contig_103	176180	187995
Basmati_basmati334	contig_176	5925616	5937432
Basmati_basmati334	contig_57	409987	420112
Basmati_basmati334	contig_182	16	11729
Basmati_basmati334	contig_139	3423159	3437874
Basmati_basmati334	contig_124	7257680	7269496
Basmati_basmati334	contig_66	1089623	1101321
Basmati_basmati334	contig_87	1743737	1755623
Basmati_basmati334	contig_110	137048	148854
Basmati_basmati334	contig_162	294049	305870
Basmati_basmati334	contig_167	1155807	1165924
Basmati_basmati334	contig_89	94462	104605
Basmati_basmati334	contig_139	3690042	3701774
Basmati_basmati334	contig_139	3623399	3634895
Basmati_basmati334	contig_131	4566202	4577964
Basmati_basmati334	contig_61	8192551	8204322
Basmati_basmati334	contig_132	817457	829236
Basmati_basmati334	contig_117	132503	144303
Basmati_basmati334	contig_70	114493	126294
Basmati_basmati334	contig_31	1448774	1459186
Basmati_basmati334	contig_133	545799	557627
Basmati_basmati334	contig_85	5508362	5518928
Basmati_basmati334	contig_132	144163	151828
Basmati_basmati334	contig_30	59846	71518
Basmati_basmati334	contig_85	1733032	1742516
Basmati_basmati334	contig_31	7208304	7220137
Basmati_basmati334	contig_159	209074	220896
Basmati_basmati334	contig_104	2509256	2520175
Basmati_basmati334	contig_147	564377	576237
Basmati_basmati334	contig_179	18897	30706
Basmati_basmati334	contig_65	4642387	4654152
Basmati_basmati334	contig_139	2284552	2296287
Basmati_basmati334	contig_166	1114766	1125810
Basmati_basmati334	contig_72	26797	35793
Basmati_basmati334	contig_112	419551	431268
Basmati_basmati334	contig_148	353999	365744
Basmati_basmati334	contig_166	163143	172216
Basmati_basmati334	contig_112	42500	54214
Basmati_basmati334	contig_166	2220119	2231971
Basmati_basmati334	contig_166	91429	101228
Basmati_basmati334	contig_70	2488622	2499418
Basmati_basmati334	contig_167	1217559	1229409
Basmati_basmati334	contig_104	1918035	1929694
Basmati_basmati334	contig_57	551886	563640
Basmati_basmati334	contig_89	148104	159963
Basmati_basmati334	contig_166	665453	677247
Basmati_basmati334	contig_166	922038	933873
Basmati_basmati334	contig_64	1439848	1451601
Basmati_basmati334	contig_104	2406088	2417865
Basmati_basmati334	contig_104	189869	199673
Basmati_basmati334	contig_96	941228	952390
Basmati_basmati334	contig_108	1551342	1564110
Basmati_basmati334	contig_167	1101358	1113161
Basmati_domsufid	contig_28	138868	150603
Basmati_domsufid	contig_36	11606223	11616721
Basmati_domsufid	contig_50	2226526	2238282
Basmati_domsufid	contig_11	5544287	5555992
Basmati_domsufid	contig_79	174580	186362
Basmati_domsufid	contig_1	1374015	1385850
Basmati_domsufid	contig_29	7253982	7265799
Basmati_domsufid	contig_52	1316130	1327897
Basmati_domsufid	contig_39	955191	967035
Basmati_domsufid	contig_30	2628185	2640063
Basmati_domsufid	contig_45	3397949	3407707
Basmati_domsufid	contig_104	2280043	2291783
Basmati_domsufid	contig_28	7212054	7223862
Basmati_domsufid	contig_61	1463756	1475621
Basmati_domsufid	contig_1	544735	556488
Basmati_domsufid	contig_46	11134290	11146035
Basmati_domsufid	contig_35	1121731	1124440
Basmati_domsufid	contig_35	83989	95772
Basmati_domsufid	contig_104	595023	606682
Basmati_domsufid	contig_26	4319134	4330984
Basmati_domsufid	contig_57	115109	126958
Basmati_domsufid	contig_24	3503274	3515027
Basmati_domsufid	contig_50	2522839	2534561
Basmati_domsufid	contig_55	96844	108706
Basmati_domsufid	contig_61	1106153	1115374
Basmati_domsufid	contig_104	723836	732908
Basmati_domsufid	contig_13	3969649	3981362
Basmati_domsufid	contig_39	1218125	1229972
Basmati_domsufid	contig_55	860252	871984
Basmati_domsufid	contig_24	1334015	1342598
Basmati_domsufid	contig_40	155574	167332
Basmati_domsufid	contig_54	91607	103375
Basmati_domsufid	contig_39	2094602	2103752
Basmati_domsufid	contig_1	1505651	1516923
Basmati_domsufid	contig_61	511552	523276
Basmati_domsufid	contig_56	3297426	3307590
Basmati_domsufid	contig_55	1132179	1144006
Basmati_domsufid	contig_11	3345727	3355476
Basmati_domsufid	contig_61	1221	13020
Basmati_domsufid	contig_61	13796	25369
Indica_IR8	10	7843779	7855543
Indica_IR8	8	7501370	7513126
Indica_IR8	3	13989322	14001094
Indica_IR8	6	16214295	16222606
Indica_IR8	6	16982437	16994140
Indica_IR8	2	19067318	19076883
Indica_IR8	10	8572320	8582379
Indica_IR8	12	16366445	16375999
Indica_IR8	3	21762866	21774774
Indica_IR8	3	35865902	35877329
Indica_IR8	2	20117675	20129002
Indica_IR8	12	15816345	15828128
Indica_IR8	10	11519102	11530932
Indica_IR8	10	12532414	12543435
Indica_IR8	1	31334739	31345889
Indica_IR8	7	12408336	12418476
Indica_IR8	11	27651850	27663708
Indica_IR8	11	10200662	10213625
Indica_IR8	11	10679000	10692847
Indica_IR8	1	20418884	20430715
Indica_IR8	10	9020002	9031770
Indica_IR8	4	8976689	8988392
Indica_IR8	10	12076694	12088456
Indica_IR8	11	14375492	14387261
Indica_IR8	10	1808127	1819888
Indica_IR8	4	7405102	7413997
Indica_IR8	11	27576974	27588727
Indica_IR8	4	11815754	11825657
Indica_IR8	6	12025988	12035768
Indica_IR8	11	16365461	16378301
Indica_IR8	4	5476813	5491057
Indica_IR8	4	530182	542122
Indica_IR8	12	7574047	7585885
Indica_IR8	11	5889622	5901462
Indica_IR8	7	14416565	14428326
Indica_IR8	8	7363791	7373449
Indica_IR8	10	11405950	11416495
Indica_IR8	1	35508278	35520103
Indica_IR8	1	16429224	16440718
Indica_IR8	11	10071008	10081677
Indica_IR8	12	6387820	6399597
Indica_IR8	10	4797549	4808894
Indica_IR8	6	13490677	13501564
Indica_IR8	11	16094103	16107140
Indica_IR8	2	24649360	24661151
Indica_IR8	12	8085541	8097349
Indica_IR8	1	13992927	14008062
Indica_IR8	12	4997448	5008018
Indica_IR8	10	1183439	1195820
Indica_IR8	5	14932703	14944486
Indica_IR8	7	7441148	7452875
Indica_IR8	4	29351772	29363638
Indica_IR8	7	11812654	11824545
Indica_IR8	2	9308159	9319936
Indica_IR8	11	13517948	13529734
Indica_IR8	12	2121645	2133455
Indica_IR8	2	31541791	31553010
Indica_IR8	11	12747831	12757514
Indica_IR8	8	7904581	7916327
Indica_IR8	11	19219748	19229125
Indica_IR8	1	33394287	33410192
Indica_IR8	11	19286706	19297522
Indica_IR8	6	18167332	18176002
Indica_IR8	9	3586778	3598011
Indica_IR8	9	1614877	1626012
Indica_IR8	9	1631103	1642338
Indica_IR8	12	16450868	16462689
Indica_IR8	7	8112381	8128417
Indica_IR8	11	4370887	4381836
Indica_IR8	10	290257	302174
Indica_IR8	5	16247803	16256262
Indica_IR8	11	12773197	12783222
Indica_IR8	5	22878440	22890215
Indica_IR8	11	8416558	8428324
Indica_IR8	11	27435390	27446442
Indica_IR8	11	9824656	9836400
Indica_IR8	7	16647630	16659487
Indica_IR8	9	6420896	6431023
Indica_IR8	5	19630955	19642711
Indica_IR8	7	22876454	22888197
Indica_IR8	4	13098505	13106439
Indica_IR8	4	3843745	3855557
Indica_IR8	6	16452725	16464487
Indica_IR8	11	10151796	10163256
Indica_IR8	4	1916408	1928246
Indica_IR8	6	17030005	17039516
Indica_IR8	3	13819992	13834602
Indica_IR8	5	20371934	20383727
Indica_IR8	1	5196611	5208311
Indica_IR8	11	3980444	3992163
Indica_IR8	10	24856893	24868714
Indica_IR8	5	15827746	15839529
Indica_IR8	1	26795208	26807122
Indica_IR8	5	18480986	18490026
Indica_IR8	7	16107677	16123807
Indica_IR8	3	19841658	19853396
Indica_IR8	4	2098537	2114436
Indica_IR8	4	10714006	10725424
Indica_IR8	5	17818859	17835545
Indica_IR8	2	16456907	16468705
Indica_IR8	10	14967942	14978931
Indica_IR8	7	14460262	14472039
Indica_IR8	1	17128794	17140638
Indica_IR8	9	5906319	5918052
Indica_IR8	10	13951714	13963481
Indica_IR8	5	14379232	14390917
Indica_IR8	3	15417116	15428906
Indica_IR8	11	26247703	26259160
Indica_IR8	8	14528853	14546611
Indica_IR8	7	10092429	10104283
Indica_IR8	1	13778576	13790344
Indica_IR8	6	23408138	23419897
Indica_IR8	7	9627366	9642070
Indica_IR8	9	22883876	22895639
Indica_IR8	2	34738204	34749968
Indica_IR8	11	18437801	18449662
Indica_IR8	7	12950901	12962762
Indica_IR8	1	15799705	15811525
Indica_IR8	7	16886345	16898209
Indica_IR8	5	7746952	7758853
Indica_IR8	4	3780098	3789196
Indica_IR8	10	5299416	5311206
Indica_IR8	9	1707265	1719014
Indica_IR8	1	12954179	12965210
Indica_IR8	6	14520978	14532802
Indica_IR8	11	14939397	14951244
Indica_IR8	11	12402412	12414220
Indica_IR8	8	12489208	12497930
Indica_IR8	4	14591849	14603475
Indica_IR8	4	28301111	28312544
Indica_IR8	4	4881777	4893603
Indica_IR8	5	15605917	15617729
Indica_IR8	11	16345059	16356679
Indica_IR8	8	2334629	2346417
Indica_IR8	9	4024983	4036828
Indica_IR8	8	9811704	9823486
Indica_IR8	7	10833035	10844813
Indica_IR8	7	9975504	9988291
Indica_IR8	12	6921080	6932917
Indica_IR8	1	13882458	13892634
Indica_IR8	1	13809512	13819652
Indica_IR8	2	18023380	18033754
Indica_IR8	10	14004295	14016112
Indica_IR8	9	1682421	1691137
Indica_IR8	12	14190642	14202406
Indica_IR8	3	17482792	17494549
Indica_IR8	6	17296797	17307545
Indica_IR8	3	9310383	9322251
Indica_IR8	5	5904970	5916801
Indica_IR8	4	4918377	4930241
Indica_IR8	7	15731004	15742831
Indica_IR8	9	8468504	8480394
Indica_IR8	8	17394051	17405831
Indica_IR8	7	19671646	19683418
Indica_IR8	11	16674511	16688286
Indica_IR8	11	12971206	12983003
Indica_IR8	11	16389380	16401178
Indica_R498	1	42656733	42668485
Indica_R498	12	18746551	18757961
Indica_R498	2	18626714	18636279
Indica_R498	11	9712436	9719855
Indica_R498	1	11609413	11619941
Indica_R498	11	10074229	10085948
Indica_R498	2	19677690	19689017
Indica_R498	6	16821239	16838664
Indica_R498	6	16939807	16951556
Indica_R498	10	12717120	12728162
Indica_R498	6	15820227	15831984
Indica_R498	6	15430093	15439631
Indica_R498	7	12288795	12298935
Indica_R498	9	12166525	12178269
Indica_R498	4	8551608	8563313
Indica_R498	11	8099604	8109536
Indica_R498	10	12261127	12272901
Indica_R498	11	13292607	13304375
Indica_R498	7	17833274	17845035
Indica_R498	10	10689865	10701662
Indica_R498	4	6942135	6951030
Indica_R498	3	21899163	21915476
Indica_R498	3	21412780	21424188
Indica_R498	3	20486677	20498387
Indica_R498	10	186385	198258
Indica_R498	11	18754247	18764818
Indica_R498	11	15939212	15952056
Indica_R498	10	14618361	14629984
Indica_R498	9	2443421	2455177
Indica_R498	4	5806954	5818740
Indica_R498	5	9356718	9368525
Indica_R498	12	6510973	6521747
Indica_R498	1	35018676	35030499
Indica_R498	12	16926367	16938146
Indica_R498	10	11301167	11312951
Indica_R498	10	10881272	10893052
Indica_R498	6	12073309	12083089
Indica_R498	1	16379962	16391460
Indica_R498	3	20246417	20253558
Indica_R498	12	6240264	6252041
Indica_R498	3	19654185	19663519
Indica_R498	3	21667387	21677782
Indica_R498	8	24309224	24319809
Indica_R498	10	5032010	5043356
Indica_R498	6	14805713	14814714
Indica_R498	8	15234241	15245982
Indica_R498	11	15667610	15680875
Indica_R498	2	24058020	24069811
Indica_R498	11	13422322	13434050
Indica_R498	3	22617923	22629606
Indica_R498	3	20859119	20870184
Indica_R498	12	4998702	5009273
Indica_R498	10	14654568	14666222
Indica_R498	4	29482860	29494723
Indica_R498	7	11693305	11705155
Indica_R498	2	9168375	9180153
Indica_R498	6	15405493	15417292
Indica_R498	11	12087935	12097619
Indica_R498	10	8514409	8526257
Indica_R498	1	32903112	32919021
Indica_R498	6	14305044	14315973
Indica_R498	6	18160831	18169504
Indica_R498	9	3851862	3863100
Indica_R498	9	1728469	1739608
Indica_R498	6	15384879	15396681
Indica_R498	6	14787757	14799485
Indica_R498	6	17364087	17375840
Indica_R498	6	19253839	19265621
Indica_R498	11	4232408	4243358
Indica_R498	11	12113303	12123330
Indica_R498	7	16594413	16606285
Indica_R498	5	19780865	19792622
Indica_R498	7	22668082	22679826
Indica_R498	8	6409470	6419647
Indica_R498	8	6677682	6689463
Indica_R498	3	20079954	20095525
Indica_R498	12	13912935	13924728
Indica_R498	5	20522433	20534224
Indica_R498	11	31635083	31646821
Indica_R498	9	10892295	10904103
Indica_R498	11	3841426	3853146
Indica_R498	8	10747792	10759538
Indica_R498	1	26376435	26388349
Indica_R498	5	18630337	18639378
Indica_R498	12	7442735	7454513
Indica_R498	7	15998891	16015015
Indica_R498	4	2373466	2389366
Indica_R498	6	16963423	16975201
Indica_R498	4	10815071	10826487
Indica_R498	6	24225544	24237358
Indica_R498	5	17963510	17980198
Indica_R498	2	15987590	15999390
Indica_R498	10	15135933	15146923
Indica_R498	4	11969387	11984503
Indica_R498	4	5893782	5905579
Indica_R498	11	14188754	14200543
Indica_R498	7	14332162	14343938
Indica_R498	1	17079478	17091324
Indica_R498	9	757670	769193
Indica_R498	4	8773221	8785067
Indica_R498	11	8514293	8526081
Indica_R498	10	14100575	14112343
Indica_R498	9	4086890	4096125
Indica_R498	3	15295692	15307483
Indica_R498	3	21712771	21724008
Indica_R498	8	14197798	14208118
Indica_R498	7	9971919	9983777
Indica_R498	6	23758467	23770230
Indica_R498	7	9506620	9521328
Indica_R498	9	23361943	23373688
Indica_R498	9	6453038	6464772
Indica_R498	9	23393278	23405041
Indica_R498	10	8612505	8622843
Indica_R498	2	34924796	34936560
Indica_R498	11	17972911	17984798
Indica_R498	11	4850799	4862592
Indica_R498	7	12821323	12833185
Indica_R498	9	1820899	1832652
Indica_R498	11	11742357	11754166
Indica_R498	11	14511737	14523587
Indica_R498	8	12160577	12169300
Indica_R498	10	6038175	6048042
Indica_R498	5	4581330	4593042
Indica_R498	4	14526183	14537792
Indica_R498	3	19880452	19891499
Indica_R498	3	20033117	20044939
Indica_R498	3	21563036	21574887
Indica_R498	4	28448266	28459699
Indica_R498	4	4742278	4754104
Indica_R498	11	15918809	15930429
Indica_R498	8	2315223	2327011
Indica_R498	11	9967973	9977325
Indica_R498	7	10713029	10724806
Indica_R498	10	3889179	3897467
Indica_R498	7	9854939	9867726
Indica_R498	10	10571918	10585514
Indica_R498	11	28469562	28479970
Indica_R498	2	26990453	27002259
Indica_R498	2	17526188	17536563
Indica_R498	10	14153098	14164913
Indica_R498	9	1796051	1804764
Indica_R498	12	13983730	13995511
Indica_R498	3	17239268	17251028
Indica_R498	6	19307538	19319333
Indica_R498	6	19561080	19572914
Indica_R498	3	9353598	9365466
Indica_R498	3	24430532	24441751
Indica_R498	4	9071532	9083304
Indica_R498	7	15608241	15620070
Indica_R498	10	7004287	7016088
Indica_R498	9	8445107	8456997
Indica_R498	1	43465298	43474987
Indica_R498	11	17009022	17020450
Indica_R498	11	12311482	12323289
Indica_R498	11	15963136	15974934
