## Supplementary material for "Nanopore-based genome assembly and the evolutionary genomics of basmati rice": Supplemental Table 15.xlsx

### Sheet: TE.list
Varity	Chromosome Name	Start	End
Aus_N22	9	659906	666166
Basmati_basmati334	contig_14	904523	909658
Basmati_basmati334	contig_99	2439492	2445176
Basmati_basmati334	contig_104	723305	729076
Basmati_basmati334	contig_98	6418330	6424752
Basmati_basmati334	contig_70	4522800	4529230
Basmati_basmati334	contig_131	3565757	3572219
Basmati_basmati334	contig_111	1693306	1701360
Basmati_basmati334	contig_65	1391735	1398458
Basmati_basmati334	contig_85	2608754	2615173
Basmati_basmati334	contig_2	4323409	4329812
Basmati_basmati334	contig_56	2026539	2032986
Basmati_basmati334	contig_95	1010071	1016493
Basmati_basmati334	contig_60	4120806	4126544
Basmati_basmati334	contig_119	741817	748701
Basmati_basmati334	contig_113	140088	146515
Basmati_basmati334	contig_78	405283	411741
Basmati_basmati334	contig_14	3136572	3142906
Basmati_basmati334	contig_164	1342967	1348481
Basmati_basmati334	contig_122	4340908	4349352
Basmati_basmati334	contig_61	10533944	10540368
Basmati_basmati334	contig_128	5340170	5349496
Basmati_basmati334	contig_63	3008687	3014689
Basmati_basmati334	contig_15	65935	72362
Basmati_basmati334	contig_55	5573082	5579535
Basmati_basmati334	contig_77	6115380	6121803
Basmati_basmati334	contig_124	8874985	8881423
Basmati_basmati334	contig_131	3807119	3813564
Basmati_basmati334	contig_130	2477626	2484267
Basmati_basmati334	contig_98	1985540	1995038
Basmati_basmati334	contig_120	739987	746407
Basmati_basmati334	contig_128	6061036	6067465
Basmati_basmati334	contig_130	1425942	1432367
Basmati_basmati334	contig_122	4226339	4232765
Basmati_basmati334	contig_154	2361212	2367248
Basmati_basmati334	contig_119	1796768	1802888
Basmati_basmati334	contig_176	2053882	2060316
Basmati_basmati334	contig_154	1958855	1965343
Basmati_basmati334	contig_165	2324331	2333721
Basmati_basmati334	contig_176	1920361	1926789
Basmati_basmati334	contig_90	15410434	15416873
Basmati_basmati334	contig_128	5034113	5039844
Basmati_basmati334	contig_67	4725413	4731834
Basmati_domsuifid	contig_13	2423220	2429666
Basmati_domsuifid	contig_13	1584119	1590143
Basmati_domsuifid	contig_17	2752576	2758463
Basmati_domsuifid	contig_79	4356969	4363393
Basmati_domsuifid	contig_17	9078970	9084052
Basmati_domsuifid	contig_28	11923882	11930356
Basmati_domsuifid	contig_2	1860091	1866497
Basmati_domsuifid	contig_56	3457385	3463568
Basmati_domsuifid	contig_31	4454022	4460421
Basmati_domsuifid	contig_12	4211576	4217317
Basmati_domsuifid	contig_17	9633490	9639928
Basmati_domsuifid	contig_36	2528244	2534326
Basmati_domsuifid	contig_47	870727	877143
Basmati_domsuifid	contig_23	12634785	12641182
Basmati_domsuifid	contig_12	2314518	2320950
Basmati_domsuifid	contig_48	5127722	5136221
Basmati_domsuifid	contig_39	2559241	2565833
Basmati_domsuifid	contig_50	1669450	1678269
Basmati_domsuifid	contig_37	7073944	7080429
Basmati_domsuifid	contig_26	8279321	8285740
Basmati_domsuifid	contig_28	14251713	14257950
Basmati_domsuifid	contig_17	6217971	6224393
Basmati_domsuifid	contig_36	2172044	2178499
Basmati_domsuifid	contig_13	2618114	2624587
Basmati_domsuifid	contig_33	2426720	2431373
Basmati_domsuifid	contig_79	4223623	4230052
Basmati_domsuifid	contig_69	1940548	1947034
Basmati_domsuifid	contig_43	605334	611215
Basmati_domsuifid	contig_53	234878	240381
Basmati_domsuifid	contig_36	6214142	6219918
Basmati_domsuifid	contig_48	4595931	4602148
Basmati_domsuifid	contig_11	120894	127228
Basmati_domsuifid	contig_14	2128647	2135064
Basmati_domsuifid	contig_42	3294835	3304311
Basmati_domsuifid	contig_46	13468727	13475149
Basmati_domsuifid	contig_91	146671	153122
Basmati_domsuifid	contig_27	11074172	11080616
Basmati_domsuifid	contig_27	7735590	7741992
Basmati_domsuifid	contig_43	26045015	26051480
Basmati_domsuifid	contig_15	1084250	1092305
Basmati_domsuifid	contig_46	7550338	7555997
Basmati_domsuifid	contig_23	6765938	6772362
Basmati_domsuifid	contig_23	9914075	9920493
Basmati_domsuifid	contig_23	8162729	8169138
Basmati_domsuifid	contig_46	8759003	8765432
Basmati_domsuifid	contig_39	1307293	1313713
Basmati_domsuifid	contig_23	12690140	12696522
Basmati_domsuifid	contig_29	8866680	8873098
Basmati_domsuifid	contig_24	2233489	2239924
Basmati_domsuifid	contig_14	8009966	8016319
Basmati_domsuifid	contig_26	7208438	7215058
Basmati_domsuifid	contig_29	10665654	10672056
Basmati_domsuifid	contig_27	4510749	4517225
Basmati_domsuifid	contig_2	6867698	6874066
Basmati_domsuifid	contig_12	20847918	20853619
Basmati_domsuifid	contig_47	1897859	1903596
Basmati_domsuifid	contig_43	2070518	2081335
Basmati_domsuifid	contig_13	1985895	1992374
Basmati_domsuifid	contig_24	7325341	7331350
Basmati_domsuifid	contig_2	902233	908695
Basmati_domsuifid	contig_23	11057334	11062618
Basmati_domsuifid	contig_37	14344776	14351206
Basmati_domsuifid	contig_38	192496	198950
Basmati_domsuifid	contig_37	14936757	14943187
Basmati_domsuifid	contig_11	3877500	3883441
Basmati_domsuifid	contig_38	6873311	6879758
Basmati_domsuifid	contig_14	5202935	5208741
Indica_IR8	9	836267	842387
Indica_R498	9	960098	966283
Japonica_Nipponbare	4	18576878	18583354
