## Supplementary material for "Nanopore-based genome assembly and the evolutionary genomics of basmati rice": Supplemental Table 16.xlsx

### Sheet: Sheet1
Sample Name	Subpopulation Type	Source
CX227	Aus	Wang et al. 2018. Nature
IRIS_313-10020	Aus	Wang et al. 2018. Nature
IRIS_313-10718	Aus	Wang et al. 2018. Nature
IRIS_313-10927	Aus	Wang et al. 2018. Nature
IRIS_313-10965	Aus	Wang et al. 2018. Nature
IRIS_313-11016	Aus	Wang et al. 2018. Nature
IRIS_313-11024	Aus	Wang et al. 2018. Nature
IRIS_313-11027	Aus	Wang et al. 2018. Nature
IRIS_313-11037	Aus	Wang et al. 2018. Nature
IRIS_313-11112	Aus	Wang et al. 2018. Nature
IRIS_313-11191	Aus	Wang et al. 2018. Nature
IRIS_313-11324	Aus	Wang et al. 2018. Nature
IRIS_313-11483	Aus	Wang et al. 2018. Nature
IRIS_313-11484	Aus	Wang et al. 2018. Nature
IRIS_313-11617	Aus	Wang et al. 2018. Nature
IRIS_313-11618	Aus	Wang et al. 2018. Nature
IRIS_313-11737	Aus	Wang et al. 2018. Nature
IRIS_313-11809	Aus	Wang et al. 2018. Nature
IRIS_313-12141	Aus	Wang et al. 2018. Nature
IRIS_313-12183	Aus	Wang et al. 2018. Nature
IRIS_313-8864	Aus	Wang et al. 2018. Nature
IRIS_313-9422	Aus	Wang et al. 2018. Nature
IRIS_313-9449	Aus	Wang et al. 2018. Nature
IRIS_313-9626	Aus	Wang et al. 2018. Nature
Basmati334	Basmati	This study
CX110	Basmati	Wang et al. 2018. Nature
CX149	Basmati	Wang et al. 2018. Nature
IRGC27869	Basmati	This study
IRGC39261	Basmati	This study
IRGC9062	Basmati	This study
IRIS_313-11062	Basmati	Wang et al. 2018. Nature
IRIS_313-11258	Basmati	Wang et al. 2018. Nature
IRIS_313-11270	Basmati	Wang et al. 2018. Nature
IRIS_313-11289	Basmati	Wang et al. 2018. Nature
IRIS_313-11350	Basmati	Wang et al. 2018. Nature
IRIS_313-11567	Basmati	Wang et al. 2018. Nature
IRIS_313-11625	Basmati	Wang et al. 2018. Nature
IRIS_313-11626	Basmati	Wang et al. 2018. Nature
IRIS_313-11630	Basmati	Wang et al. 2018. Nature
IRIS_313-11825	Basmati	Wang et al. 2018. Nature
IRIS_313-12094	Basmati	Wang et al. 2018. Nature
IRIS_313-8326	Basmati	Wang et al. 2018. Nature
IRIS_313-10078	Tropical Japonica	Wang et al. 2018. Nature
IRIS_313-10577	Tropical Japonica	Wang et al. 2018. Nature
IRIS_313-10578	Tropical Japonica	Wang et al. 2018. Nature
IRIS_313-10582	Tropical Japonica	Wang et al. 2018. Nature
IRIS_313-10693	Tropical Japonica	Wang et al. 2018. Nature
IRIS_313-10703	Tropical Japonica	Wang et al. 2018. Nature
IRIS_313-10710	Tropical Japonica	Wang et al. 2018. Nature
IRIS_313-10744	Tropical Japonica	Wang et al. 2018. Nature
IRIS_313-10789	Tropical Japonica	Wang et al. 2018. Nature
IRIS_313-10793	Tropical Japonica	Wang et al. 2018. Nature
IRIS_313-10798	Tropical Japonica	Wang et al. 2018. Nature
IRIS_313-10802	Tropical Japonica	Wang et al. 2018. Nature
IRIS_313-10805	Tropical Japonica	Wang et al. 2018. Nature
IRIS_313-10816	Tropical Japonica	Wang et al. 2018. Nature
IRIS_313-10827	Tropical Japonica	Wang et al. 2018. Nature
IRIS_313-10918	Tropical Japonica	Wang et al. 2018. Nature
IRIS_313-10960	Tropical Japonica	Wang et al. 2018. Nature
IRIS_313-10994	Tropical Japonica	Wang et al. 2018. Nature
IRIS_313-10999	Tropical Japonica	Wang et al. 2018. Nature
IRIS_313-11005	Tropical Japonica	Wang et al. 2018. Nature
IRIS_313-11007	Tropical Japonica	Wang et al. 2018. Nature
IRIS_313-11435	Tropical Japonica	Wang et al. 2018. Nature
IRIS_313-11658	Tropical Japonica	Wang et al. 2018. Nature
IRIS_313-11659	Tropical Japonica	Wang et al. 2018. Nature
IRIS_313-11673	Tropical Japonica	Wang et al. 2018. Nature
IRIS_313-11736	Tropical Japonica	Wang et al. 2018. Nature
IRIS_313-11790	Tropical Japonica	Wang et al. 2018. Nature
IRIS_313-11792	Tropical Japonica	Wang et al. 2018. Nature
IRIS_313-11929	Tropical Japonica	Wang et al. 2018. Nature
IRIS_313-11994	Tropical Japonica	Wang et al. 2018. Nature
IRIS_313-12045	Tropical Japonica	Wang et al. 2018. Nature
IRIS_313-12068	Tropical Japonica	Wang et al. 2018. Nature
IRIS_313-7876	Tropical Japonica	Wang et al. 2018. Nature
IRIS_313-7883	Tropical Japonica	Wang et al. 2018. Nature
IRIS_313-7994	Tropical Japonica	Wang et al. 2018. Nature
IRIS_313-8356	Tropical Japonica	Wang et al. 2018. Nature
IRIS_313-8768	Tropical Japonica	Wang et al. 2018. Nature
IRGC103912	O. barthii	Wang et al. 2014 Nature Genetics
IRGC104065	O. barthii	Choi et al. 2019 Plos Genetics
WAB0028958	O. barthii	Wang et al. 2014 Nature Genetics
