## Supplementary material for "Nanopore-based genome assembly and the evolutionary genomics of basmati rice": Supplemental Table 17.xlsx

### Sheet: Sheet1
Model	Number of parameters	log-likelihood	AIC	theta	nu1	nuA	nu2	nu3	nu1a	nuA	nu2a	nu3a	nu1b	nu2b	nu3b	mA	m1	m2	m3	mAa	mAb	m1a	m1b	m2a	m2b	m3a	m3b	T1	T2	T3	T4
isolation_symmig_1	10	-1616.39	3252.78	172.54	0.2681	0.5844	0.2615	0.1423	-	-	-	-	-	-	-	-	0.9457	1.5528	0.3283	-	-	-	-	-	-	-	-	0.5328	1.3205	2.4362	-
split_symmig_all_size	14	-1625.12	3278.24	94.6	-	-	-	-	14.2788	2.2309	4.4977	1.3108	0.4355	0.384	0.2393	0.2095	0.4593	0.8379	0.1409	-	-	-	-	-	-	-	-	1.9733	0.7434	1.4287	-
isolation_asymmig_2	12	-1633.01	3290.02	148.93	0.2967	0.0276	0.2132	0.0851	-	-	-	-	-	-	-	-	-	-	-	-	-	0.8348	1.2777	0.6495	2.8147	0.103	0.7437	2.9093	0.8419	-	-
isolation_symmig_3	11	-1634.16	3290.32	76.9	0.5446	22.8277	0.723	0.324	-	-	-	-	-	-	-	0.294	0.3679	0.6342	0.1091	-	-	-	-	-	-	-	-	1.9231	0.1819	6.3079	-
isolation_asymmig_3	15	-1635.12	3300.24	270.75	0.1282	0.0401	0.1243	0.1085	-	-	-	-	-	-	-	-	-	-	-	0.328	13.3423	2.0904	1.3116	2.8643	2.5418	0.0957	0.3305	0.8902	0.825	0.3897	-
isolation_symmig_3_size	15	-1641.16	3312.32	93.87	-	-	-	-	9.8362	0.5273	1.6463	0.4618	0.3284	0.4432	0.321	2.0585	0.4019	0.7998	0.0851	-	-	-	-	-	-	-	-	1.1669	2.2674	2.373	5.7302
isolation_symmig_1_size	14	-1648.5	3325	187.17	-	-	-	-	0.2863	0.2773	4.844	12.9036	0.2108	0.7352	0.1389	-	1.202	0.8679	0.3994	-	-	-	-	-	-	-	-	1.5643	2.7088	1.0083	5.3179
isolation_symmig_2_size	13	-1651.85	3329.7	63.3	-	-	-	-	1.4403	0.4901	0.6024	2.9672	0.7969	0.9307	0.331	-	0.3211	0.1355	0.3875	-	-	-	-	-	-	-	-	5.8551	0.2484	0.6742	-
split_symmig_all	10	-1663.97	3347.94	102.25	0.4537	1.5176	0.5969	0.2873	-	-	-	-	-	-	-	2.5711	0.309	0.6395	0.2413	-	-	-	-	-	-	-	-	18.9101	1.482	-	-
isolation_asymmig_1	13	-1707.04	3440.08	82.4	0.0907	0.4366	0.5415	0.2234	-	-	-	-	-	-	-	-	-	-	-	-	-	3.2876	0.9319	0.7121	0.9381	2.4747	0.3382	1.7374	3.1663	0.1582	-
isolation_symmig_2	9	-1719.62	3457.24	184.66	0.1959	0.1192	0.618	0.1233	-	-	-	-	-	-	-	-	0.446	0.2976	1.1128	-	-	-	-	-	-	-	-	0.8533	0.3667	-	-
split_nomig_size	10	-1871.81	3763.62	194.96	-	-	-	-	2.5291	1.2103	0.7315	0.0527	0.0904	0.1698	0.3078	-	-	-	-	-	-	-	-	-	-	-	-	0.0391	0.0292	0.0555
split_nomig	6	-2034.27	4080.54	109.16	0.9085	0.4547	1.5708	0.358	-	-	-	-	-	-	-	-	-	-	-	-	-	-	-	-	-	-	-	0.0978	0.2705	-	-
